# TxCyto: A machine learning framework for estimating cytokine activity from whole transcriptome

**DOI:** 10.64898/2026.09.28.754405

**Authors:** Rahul Kumar, Shan Li, Peng Jiang, Sridhar Hannenhalli

## Abstract

Cytokines are critical mediators of intercellular communication, and a comprehensive characterization of their activity is essential for understanding health and disease. Existing tools to infer cytokine activity rely on experimental measurements. However, such measurements are available only for a small minority (43) of cytokines, and moreover, cytokine activity and response are highly context-specific, making a comprehensive experimental profiling across tissues, disease states, and biological contexts impractical. To address this gap, we developed TxCyto - a deep learning-based framework that infers the activity of cytokines, and more broadly of the tumor secretome, directly from the whole transcriptome profile of a sample. Trained on pan-cancer TCGA tumor transcriptomes, TxCyto was extensively validated in multiple independent datasets, including cytokine perturbation experiments. Across multiple cancer immunotherapy cohorts, TxCyto identified cytokines whose predicted activity was associated with therapeutic response. Furthermore, in spatial transcriptomic data for Liver cancer, TxCyto discovered spatial niches associated with response to immunotherapy. Overall, we develop a machine learning tool-TxCyto, for predicting the activity of 645 cytokines and tumor secretome from readily available whole transcriptomes. The TxCyto framework is generally applicable to other classes of regulatory molecules and TxCyto code base, and the tools are provided at https://github.com/Rahulncbs/TxCyto.
