## Supplementary Table 1 for "TxCyto: A machine learning framework for estimating cytokine activity from whole transcriptome"

	cytokine
0	CXCL1
1	CNTN4
2	INSL3
3	IFNA17
4	FGF23
5	PROK1
6	IFNA2
7	EGF
8	FGF10
9	CXCL9
10	OLFM2
11	IL3
12	CCL28
13	EGFL8
14	GDNF
15	IL7
16	CALM1
17	CCL19
18	KITLG
19	IFNA8
20	CCL22
21	FGA
22	SFRP1
23	COL6A3
24	NID2
25	SEMA3A
26	IL2
27	PDGFB
28	GPI
29	CXCL12
30	FGF21
31	CFH
32	F11
33	EDN1
34	CX3CL1
35	ARF1
36	TNC
37	RLN3
38	SPON2
39	PLAU
40	MMP9
41	SEMA3C
42	CCL5
43	CTF1
44	LAMC3
45	HLA-C
46	FGF12
47	FBLN2
48	NPPA
49	TDGF1
50	SPINT1
51	REN
52	GDF9
53	WNT11
54	DEFB1
55	IL21
56	CGA
57	LPA
58	CCL2
59	COL5A2
60	CHAD
61	CXCL13
62	S100A9
63	VEGFA
64	CPAMD8
65	B2M
66	FGF8
67	TRH
68	GUCA2A
69	WNT1
70	EPO
71	NTN1
72	DLK2
73	GPHA2
74	LY6G5C
75	TIMP1
76	SEMA6D
77	WNT7B
78	COL9A3
79	GDF10
80	SAA1
81	COL6A1
82	NODAL
83	UCN
84	VTN
85	F7
86	FST
87	TSHB
88	COL3A1
89	RAET1E
90	FGL1
91	CLEC11A
92	MSTN
93	CCL3
94	NID1
95	CRP
96	BMP2
97	MFGE8
98	MDK
99	TNFSF11
100	SEMA3E
101	LTF
102	C5
103	EFNB1
104	CSH2
105	NRG2
106	AGT
107	COL11A1
108	SEMA6A
109	HP
110	TAC1
111	RARRES2
112	COL18A1
113	IGFBP4
114	COL1A1
115	IL22
116	EPGN
117	LCN2
118	LAMB3
119	GDF5
120	IFNA6
121	ADAM12
122	NPY
123	LYZ
124	SEMA3B
125	IL4
126	EFNB2
127	TSLP
128	LTA
129	CCL8
130	MATN1
131	FN1
132	MFAP5
133	COL4A2
134	COL1A2
135	THPO
136	PLG
137	HGF
138	DLK1
139	PROS1
140	ZP3
141	LAMA1
142	ANGPT2
143	NRG1
144	PDGFC
145	RTN4
146	FGF11
147	IL10
148	CD70
149	IFNA14
150	ADAM10
151	IGFL3
152	TCN2
153	BMP6
154	CEL
155	HCRT
156	GZMB
157	COL4A6
158	PROK2
159	CCL4
160	ADCYAP1
161	CLEC3A
162	DHH
163	RLN2
164	IL12B
165	TGFB1
166	C4A
167	HEBP1
168	ZG16B
169	IFNA21
170	IL23A
171	CORT
172	ANGPTL3
173	GIP
174	BCAN
175	CP
176	COL4A4
177	SEMA4G
178	FSHB
179	NMU
180	TGM2
181	NTS
182	PDYN
183	INHBB
184	HHIPL2
185	DEFB4A
186	NRG3
187	SPINK1
188	DLL3
189	GAS6
190	GUCA2B
191	GNRH1
192	TNFSF14
193	ADM
194	SLIT2
195	C1QA
196	HLA-B
197	DEFB103B
198	VWF
199	EFNB3
200	EFNA3
201	CCL15
202	MST1
203	CD40LG
204	FGB
205	INHBC
206	IL34
207	F12
208	JAG2
209	VCAM1
210	C1QTNF1
211	CD5L
212	GREM1
213	SLPI
214	WNT16
215	OSM
216	NUCB2
217	EFNA5
218	GDF7
219	UCN2
220	ANGPTL2
221	NPW
222	PF4
223	BTLA
224	LCN1
225	RBP4
226	RGMA
227	CCL13
228	CCL7
229	FGF16
230	BMP10
231	LAMC2
232	GH1
233	FGF13
234	CDH1
235	PGF
236	CXCL16
237	PSAP
238	NRTN
239	PSPN
240	APOC3
241	AHSG
242	HSPG2
243	NXPH3
244	NPS
245	MUC7
246	PTGS2
247	IL1B
248	IFNB1
249	SEMA5A
250	ICAM3
251	GNRH2
252	SERPINE2
253	GAL
254	NPVF
255	AMH
256	INHBE
257	CCL26
258	IGF1
259	IFNA13
260	TNFSF18
261	ANXA1
262	CXCL11
263	EFNA2
264	SELPLG
265	ALB
266	LACRT
267	TPH1
268	THBS1
269	COLQ
270	PCSK9
271	EFNA1
272	NGF
273	APOD
274	ITIH2
275	TF
276	CCK
277	PRL
278	NXPH2
279	CCL1
280	GRP
281	DLL4
282	ICAM1
283	GCG
284	SEMA3F
285	APOE
286	CD14
287	ALOX5AP
288	SERPINA1
289	LIPH
290	IFNA5
291	LEP
292	SOST
293	ADAM9
294	TIMP3
295	NMB
296	VEGFB
297	SFTPA1
298	GHRL
299	PENK
300	IL1F10
301	APP
302	LHB
303	ANGPTL4
304	ADAM17
305	SPP1
306	EDIL3
307	ICAM2
308	FAT4
309	ANGPT4
310	LTBP3
311	VIP
312	PDGFA
313	RBP3
314	LAMB1
315	SEMA4B
316	S100A8
317	TNFSF15
318	CSHL1
319	CD24
320	MYOC
321	DCN
322	SCGB3A1
323	FGF18
324	HDC
325	COL8A1
326	FASLG
327	MMP1
328	CNTN2
329	BMP15
330	INHBA
331	MLN
332	HBEGF
333	COL9A2
334	SEMA4D
335	TNFSF13B
336	GNAS
337	TG
338	PIP
339	SERPINE1
340	SCGB1A1
341	AGRP
342	COL14A1
343	IHH
344	C1QB
345	WNT2
346	GALP
347	UTS2
348	ICAM5
349	GDF6
350	CLCF1
351	IL17B
352	MMP12
353	PPY
354	FGF3
355	FGF4
356	COL7A1
357	PTHLH
358	FCN2
359	MADCAM1
360	FGF14
361	CCL23
362	TAC3
363	CALCB
364	MMP2
365	SLIT3
366	DUSP18
367	ASIP
368	TFPI
369	KNG1
370	NPNT
371	LIN7C
372	IFNA16
373	IFNW1
374	TGFB3
375	AVP
376	BTC
377	PSEN1
378	NTNG2
379	PNOC
380	GSTP1
381	PLA2G10
382	TAC4
383	CXCL5
384	SLIT1
385	HRG
386	XCL1
387	KISS1
388	WNT3
389	CALCA
390	IAPP
391	TNFSF12
392	PODXL
393	FGF6
394	OXT
395	NCAM1
396	PRLH
397	SEMA7A
398	FGF2
399	IL12A
400	F10
401	AZGP1
402	DSCAM
403	HLA-G
404	PROC
405	HAS2
406	CD34
407	TNFSF4
408	TNFSF13
409	IFNG
410	HMGB1
411	ACE
412	LTBP1
413	CCL16
414	CALR
415	THBS2
416	BGN
417	INSL5
418	CTHRC1
419	ANGPTL1
420	TNF
421	COL2A1
422	IBSP
423	BMP7
424	AANAT
425	APLN
426	LAMA5
427	PDGFD
428	NLGN1
429	XCL2
430	CXCL3
431	IFNA1
432	CD55
433	NTNG1
434	ADAM15
435	SEMA4A
436	RLN1
437	LAMB2
438	ICAM4
439	CALM2
440	QRFP
441	PRND
442	ADAM2
443	IFNA7
444	CAMP
445	AREG
446	PLAT
447	FGG
448	IFNA4
449	NMS
450	ADIPOQ
451	CCL3L1
452	CCL24
453	OSTN
454	COL4A1
455	PTH2
456	GDF2
457	TGFA
458	SEMA3G
459	GPC3
460	KLK3
461	NPB
462	TNFSF10
463	PTDSS1
464	PYY
465	FGF22
466	IL19
467	TCTN1
468	CCL11
469	VEGFC
470	SFTPD
471	ECM1
472	SEMA4F
473	EFEMP1
474	NLGN3
475	AGRN
476	LPL
477	IL27
478	FGF7
479	IGFL1
480	TNFSF8
481	C6orf15
482	SCGB3A2
483	FLT3LG
484	WNT4
485	F8
486	BMP3
487	MFAP2
488	IL5
489	PTH
490	F13A1
491	RSPO4
492	IL24
493	NDP
494	CCL14
495	IL17A
496	CCL17
497	LGALS3BP
498	IL31
499	RELN
500	SFTPA2
501	FGF5
502	RSPO2
503	CXCL6
504	CXCL2
505	COL4A3
506	WNT7A
507	CCL18
508	CRH
509	BMP5
510	C4BPA
511	CALM3
512	INS
513	IL16
514	IL15
515	FGF20
516	ADAM23
517	SST
518	LRPAP1
519	RSPO1
520	COL6A2
521	NRG4
522	HLA-A
523	SHH
524	C3
525	FBN1
526	OMG
527	F2
528	FGF1
529	SERPING1
530	EBI3
531	NTN3
532	TGFB2
533	PPBP
534	L1CAM
535	NCAN
536	SEMA3D
537	IL13
538	BMP4
539	CSH1
540	AMELY
541	WNT5A
542	EFNA4
543	ANGPT1
544	A2M
545	SERPINC1
546	COL5A1
547	TNFSF9
548	LAMA4
549	CCL20
550	EDN3
551	BDNF
552	MIA
553	ADM2
554	IL11
555	NPFF
556	IL6
557	MFNG
558	CCL27
559	BMP8B
560	MMP7
561	CSF1
562	CCL3L3
563	IFNA10
564	CCL21
565	FGF9
566	F9
567	IGF2
568	ADAM28
569	PMCH
570	PTN
571	NXPH1
572	GDF11
573	TIMP2
574	LY86
575	CCL25
576	LIPC
577	CNTF
578	ARTN
579	GAST
580	FBLN1
581	CXCL10
582	DLL1
583	IGFL2
584	HSP90B1
585	OBP2A
586	LAMA2
587	NPPC
588	WNT3A
589	PAPLN
590	NTF3
591	IL26
592	LIF
593	GAD1
594	VCAN
595	FGF19
596	DKK2
597	EDA
598	SHBG
599	IL1RN
600	APOB
601	MMP13
602	INHA
603	IL25
604	ORM1
605	SCT
606	EFEMP2
607	RPS19
608	AMELX
609	MBL2
610	IL1A
611	NAMPT
612	IL18
613	POMC
614	LRP1B
615	NTF4
616	LEFTY2
617	NPPB
618	PODXL2
619	LAMC1
620	EDN2
621	NTN4
622	IL9
623	CSF3
624	IL20
625	IL17F
626	PLTP
627	SEMA4C
628	EREG
629	HLA-E
630	GHRH
631	LTB
632	FGF17
633	COL4A5
634	COL5A3
635	UCN3
636	ULBP2
637	NLGN2
638	GH2
639	RSPO3
640	CSF2
641	DKK1
642	JAG1
643	LAMA3
644	COL9A1
