## Supplementary Table 2 for "TxCyto: A machine learning framework for estimating cytokine activity from whole transcriptome"

	GSE	cytokine
0	GSE24965	TGFB1
1	GSE20247	TGFB1
2	GSE16416	TGFB1
3	GSE64192	TGFB1
4	GSE40374	TGFB1
5	GSE51622	TGFB1
6	GSE40266	TGFB1
7	GSE23952	TGFB1
8	GSE79461	TGFB1
9	GSE123031	TGFB1
10	GSE17843	TGFB1
11	GSE74580	TGFB1
12	GSE56309	TGFB1
13	GSE25200	TGFB1
14	GSE13837	TGFB1
15	GSE79621	TGFB1
16	GSE22025	TGFB1
17	GSE57441	TGFB1
18	GSE31318	TGFB1
19	GSE68164	TGFB1
20	GSE6653	TGFB1
21	GSE28569	TGFB1
22	GSE7568	TGFB1
23	GSE84500	TGFB1
24	GSE39394	TGFB1
25	GSE51617	TGFB1
26	GSE17708	TGFB1
27	GSE55029	IL10
28	GSE45466	IL10
29	GSE100521	IL10
30	GSE35683	IL10
31	GSE59184	IL10
32	GSE17493	IL10
33	GSE49240	IL10
34	GSE57614	IL10
35	GSE43700	IL10
36	GSE55029	IL4
37	GSE35433	IL4
38	GSE35434	IL4
39	GSE100521	IL4
40	GSE59184	IL4
41	GSE47542	IL4
42	GSE78914	IL4
43	GSE114181	IL4
44	GSE35304	IL4
45	GSE18686	IL4
46	GSE49240	IL4
47	GSE57614	IL4
48	GSE79706	IL4
49	GSE32959	IL4
50	GSE36287	IL4
51	GSE55288	IL4
52	GSE16385	IL4
53	GSE53751	IL4
54	GSE56026	IFNG
55	GSE46914	IFNG
56	GSE103500	IFNG
57	GSE68942	IFNG
58	GSE49706	IFNG
59	GSE38798	IFNG
60	GSE77154	IFNG
61	GSE76340	IFNG
62	GSE111475	IFNG
63	GSE41291	IFNG
64	GSE122985	IFNG
65	GSE11886	IFNG
66	GSE6092	IFNG
67	GSE67737	IFNG
68	GSE17261	IFNG
69	GSE58096	IFNG
70	GSE18686	IFNG
71	GSE49240	IFNG
72	GSE68927	IFNG
73	GSE85898	IFNG
74	GSE52361	IFNG
75	GSE33264	IFNG
76	GSE38351	IFNG
77	GSE36287	IFNG
78	GSE142672	IFNG
79	GSE11864	IFNG
80	GSE53751	IFNG
81	GSE75007	IFNG
82	GSE7216	IFNG
83	GSE57825	IL1B
84	GSE65835	IL1B
85	GSE49604	IL1B
86	GSE103500	IL1B
87	GSE25742	IL1B
88	GSE68685	IL1B
89	GSE86798	IL1B
90	GSE40560	IL1B
91	GSE92466	IL1B
92	GSE40838	IL1B
93	GSE26702	IL1B
94	GSE75181	IL1B
95	GSE31679	IL1B
96	GSE56681	IL1B
97	GSE73914	IL1B
98	GSE54608	IL1B
99	GSE7216	IL1B
100	GSE45466	IL6
101	GSE20272	IL6
102	GSE68826	IL6
103	GSE68164	IL6
104	GSE53751	IL6
105	GSE68940	IL6
106	GSE47527	IL13
107	GSE47542	IL13
108	GSE36287	IL13
109	GSE8853	IL13
110	GSE103500	IL18
111	GSE25742	IL18
112	GSE103500	LTA
113	GSE92466	LTA
114	GSE64201	IL1A
115	GSE52465	IL1A
116	GSE64237	IL1A
117	GSE59184	IL15
118	GSE8685	IL15
119	GSE8687	IL2
120	GSE7345	IL2
121	GSE13909	IL2
122	GSE12198	IL2
123	GSE8685	IL2
124	GSE40266	TGFB2
125	GSE10315	TGFB3
126	GSE35830	TGFB3
127	GSE17782	TGFB3
128	GSE120367	TGFB3
129	GSE111475	IL21
130	GSE41208	IL21
131	GSE79660	IL21
132	GSE8685	IL21
133	GSE53163	IL17A
134	GSE37659	IL17A
135	GSE52361	IL17A
136	GSE11367	IL17A
137	GSE36287	IL17A
138	GSE27533	IL17A
139	GSE53751	IL17A
140	GSE59237	TSLP
141	GSE52361	IL22
142	GSE28158	IL22
143	GSE74389	IL22
144	GSE53751	IL22
145	GSE7216	IL22
146	GSE143228	IL27
147	GSE64639	IL3
148	GSE64639	IL5
149	GSE35696	LIF
150	GSE7216	IL19
151	GSE7216	IL20
152	GSE7216	IL24
153	GSE7216	IL26
154	GSE45136	CCL28
155	GSE35374	CCL28
156	GSE20891	CXCL12
157	GSE7307	CXCL12
158	GSE120368	CXCL12
159	GSE15893	CXCL12
160	GSE12449	CXCL12
161	GSE12449	CCL19
162	GSE18913	VEGFA
163	GSE19335	VEGFA
164	GSE100404	VEGFA
165	GSE19098	VEGFA
166	GSE129275	VEGFA
167	GSE33806	EGF
168	GSE50982	EGF
169	GSE26264	EGF
170	GSE20277	EGF
171	GSE20854	EGF
172	GSE71949	INS
173	GSE51433	EPO
174	GSE48924	FGF10
175	GSE70759	FGF10
176	GSE48925	FGF10
177	GSE26351	BMP4
178	GSE10469	BMP4
179	GSE31965	BMP4
180	GSE22525	BDNF
181	GSE9169	BDNF
182	GSE62783	BMP7
183	GSE68030	BMP7
184	GSE40720	PDGFB
185	GSE61314	PDGFB
186	GSE10311	BMP2
187	GSE60135	BMP2
188	GSE59938	ADM
189	GSE15543	HGF
190	GSE71404	HGF
191	GSE26264	AREG
192	GSE13604	BMP6
193	GSE121073	BMP6
194	GSE62224	FGF2
195	GSE62192	FGF2
196	GSE42071	WNT3A
197	GSE50248	WNT3A
198	GSE42071	WNT5A
199	GSE62192	FGF19
200	GSE62192	FGF23
201	GSE9677	ANGPT1
