## Supplementary Table 3 for "TxCyto: A machine learning framework for estimating cytokine activity from whole transcriptome"

	Dataset	Condition	Treatment	Disease	Target	Response
0	GSE72754	IFNA&high@whole blood	IFN-K	SLE	IFN1	Yes
1	GSE72754	IFNA&low@whole blood	IFN-K	SLE	IFN1	No
2	GSE100093	IFNG&15d@AMG811 Lesional&180 mg	AMG811	DLE	IFNG
3	GSE100093	IFNG&57d@AMG811 Lesional&180 mg	AMG811	DLE	IFNG
4	GSE78193	IFNG&15d@Whole Blood&180mg	AMG811	SLE	IFNG
5	GSE78193	IFNG&15d@Whole Blood&60mg	AMG811	SLE	IFNG
6	GSE78193	IFNG&56d@Whole Blood&180mg	AMG811	SLE	IFNG
7	GSE78193	IFNG&56d@Whole Blood&18mg	AMG811	SLE	IFNG
8	GSE78193	IFNG&56d@Whole Blood&60mg	AMG811	SLE	IFNG
9	GSE78193	IFNG&EOS@Whole Blood&180mg	AMG811	SLE	IFNG
10	GSE78193	IFNG&EOS@Whole Blood&18mg	AMG811	SLE	IFNG
11	GSE78193	IFNG&EOS@Whole Blood&60mg	AMG811	SLE	IFNG
12	GSE130588	IL4&16w@Dupilumab.LS	Dupilumab	AD	IL13
14	GSE130588	IL4&4w@Dupilumab.LS	Dupilumab	AD	IL13
15	GSE59294	IL4@Dupilumab.LS&150 mg	Dupilumab	AD	IL13
16	GSE59294	IL4@Dupilumab.LS&300 mg	Dupilumab	AD	IL13
17	GSE59294	IL4@Dupilumab.NL&150 mg	Dupilumab	AD	IL13
18	GSE59294	IL4@Dupilumab.NL&300 mg	Dupilumab	AD	IL13
19	GSE11903	TNFA&12w@non-responder	Etanercept	Psoriasis	IL17A	No
20	GSE11903	TNFA&12w@responder	Etanercept	Psoriasis	IL17A	Yes
21	GSE11903	TNFA&1w@non-responder	Etanercept	Psoriasis	IL17A	No
22	GSE11903	TNFA&1w@responder	Etanercept	Psoriasis	IL17A	Yes
23	GSE11903	TNFA&2w@non-responder	Etanercept	Psoriasis	IL17A	No
24	GSE11903	TNFA&2w@responder	Etanercept	Psoriasis	IL17A	Yes
25	GSE11903	TNFA&4w@non-responder	Etanercept	Psoriasis	IL17A	No
26	GSE11903	TNFA&4w@responder	Etanercept	Psoriasis	IL17A	Yes
34	GSE80060	IL1B&Day3@Canakinumab_0.0	Canakinumab	SJIA	IL1B	No
36	GSE80060	IL1B&Day3@Canakinumab_30	Canakinumab	SJIA	IL1B	No
37	GSE80060	IL1B&Day3@Canakinumab_50	Canakinumab	SJIA	IL1B	No
38	GSE80060	IL1B&Day3@Canakinumab_70	Canakinumab	SJIA	IL1B	Yes
39	GSE80060	IL1B&Day3@Canakinumab_90	Canakinumab	SJIA	IL1B	Yes
41	GSE99802	IL22&12@Drug.LS	Fezakinumab	AD	IL22
42	GSE99802	IL22&12@Drug.NL	Fezakinumab	AD	IL22
43	GSE99802	IL22&4@Drug.LS	Fezakinumab	AD	IL22
44	GSE99802	IL22&4@Drug.NL	Fezakinumab	AD	IL22
45	GSE130588	IL4&16w@Dupilumab.LS	Dupilumab	AD	IL4
47	GSE130588	IL4&4w@Dupilumab.LS	Dupilumab	AD	IL4
48	GSE59294	IL4@Dupilumab.LS&150 mg	Dupilumab	AD	IL4
49	GSE59294	IL4@Dupilumab.LS&300 mg	Dupilumab	AD	IL4
50	GSE59294	IL4@Dupilumab.NL&150 mg	Dupilumab	AD	IL4
51	GSE59294	IL4@Dupilumab.NL&300 mg	Dupilumab	AD	IL4
63	GSE11903	TNFA&12w@non-responder	Etanercept	Psoriasis	TNFA	No
64	GSE11903	TNFA&12w@responder	Etanercept	Psoriasis	TNFA	Yes
65	GSE11903	TNFA&1w@non-responder	Etanercept	Psoriasis	TNFA	No
66	GSE11903	TNFA&1w@responder	Etanercept	Psoriasis	TNFA	Yes
67	GSE11903	TNFA&2w@non-responder	Etanercept	Psoriasis	TNFA	No
68	GSE11903	TNFA&2w@responder	Etanercept	Psoriasis	TNFA	Yes
69	GSE11903	TNFA&4w@non-responder	Etanercept	Psoriasis	TNFA	No
70	GSE11903	TNFA&4w@responder	Etanercept	Psoriasis	TNFA	Yes
72	GSE42048	TWEAK@ACHN xenograft&24h	RG7212	Xenograft	TWEAK
73	GSE42048	TWEAK@ACHN xenograft&4h	RG7212	Xenograft	TWEAK	No
