## Supplementary Table 4 for "TxCyto: A machine learning framework for estimating cytokine activity from whole transcriptome"

	Cytokine	Pathway
0	IFN-gamma	Interferon Gamma Response
1	IFN-alpha1	Interferon Alpha Response
2	IFN-beta	Interferon Alpha Response
3	IFN-lambda1	Interferon Alpha Response
4	IFN-lambda2	Interferon Alpha Response
5	IFN-lambda3	Interferon Alpha Response
6	TNF-alpha	TNF-alpha Signaling via NF-kB
7	IL-6	IL-6/JAK/STAT3 Signaling
8	IL-2	IL-2/STAT5 Signaling
9	IL-15	IL-2/STAT5 Signaling
10	IL-1-beta	Inflammatory Response
11	IL-17A	Inflammatory Response
12	VEGF	Angiogenesis
13	C5a	Complement
14	IL-10	IL-6/JAK/STAT3 Signaling
