## Supplementary Table 5 for "TxCyto: A machine learning framework for estimating cytokine activity from whole transcriptome"

	cyt_interest	receptor
0	CCL4	CCR5
1	CCL4	CCR1
2	CXCL11	CXCR3
3	CD70	CD27
4	IL1RN	IL1R1
5	CSF3	CSF3R
6	IL1F10	IL1RAPL1
7	IL1F10	IL1RAPL2
8	IL1B	IL1R1
9	IL1B	IL1RAP
10	IL24	IL20RA
11	IL24	IL20RB
12	IL24	IL22RA1
14	CCL24	CCR3
15	CCL3	CCR1
16	CCL3	CCR5
17	CCL25	CCR9
18	TNFSF13B	TNFRSF13C
19	TNFSF13B	TNFRSF13B
20	TNFSF13B	TNFRSF17
21	IFNB1	IFNAR1
22	IFNB1	IFNAR2
23	IL4	IL4R
24	IL4	IL2RG
25	CSF1	CSF1R
26	IL23A	IL23R
27	IL23A	IL12RB1
28	TNFSF13	TNFRSF13B
29	TNFSF13	TNFRSF17
30	IL3	IL3RA
31	IL3	CSF2RB
32	IL21	IL21R
33	IL21	IL2RG
34	CSF2	CSF2RA
35	CSF2	CSF2RB
36	IL6	IL6R
37	IL6	IL6ST
38	CCL13	CCR2
39	CCL13	CCR3
40	CXCL12	CXCR4
42	IL13	IL13RA1
43	IL13	IL4R
44	IL13	IL13RA2
45	CCL19	CCR7
46	IL7	IL7R
47	IL7	IL2RG
48	IFNA1	IFNAR1
49	IFNA1	IFNAR2
50	CD40LG	CD40
51	CCL16	CCR1
52	CCL16	CCR2
53	CCL16	CCR5
54	CCL14	CCR1
55	CCL14	CCR5
56	CXCL6	CXCR1
57	CXCL6	CXCR2
58	IL19	IL20RA
59	IL19	IL20RB
60	CXCL2	CXCR2
61	IL17F	IL17RA
62	IL17F	IL17RC
63	CCL17	CCR4
64	TNF	TNFRSF1A
65	TNF	TNFRSF1B
66	CCL8	CCR1
67	CCL8	CCR2
68	CCL8	CCR3
69	CCL8	CCR5
70	IL16	CD4
71	IL27	IL27RA
72	IL27	IL6ST
73	CCL22	CCR4
74	CCL15	CCR1
75	CCL15	CCR3
76	CCL5	CCR1
77	CCL5	CCR3
78	CCL5	CCR5
79	IL31	IL31RA
80	IL31	OSMR
81	OSM	OSMR
82	OSM	IL6ST
83	IL18	IL18R1
84	IL18	IL18RAP
85	IL17B	IL17RB
86	IL20	IL20RA
87	IL20	IL20RB
88	IL20	IL22RA1
90	XCL2	XCR1
91	IL26	IL20RA
92	IL26	IL10RB
93	IFNG	IFNGR1
94	IFNG	IFNGR2
95	TNFSF10	TNFRSF10A
96	TNFSF10	TNFRSF10B
97	TNFSF10	TNFRSF10C
98	TNFSF10	TNFRSF10D
99	TNFSF10	TNFRSF11B
100	CCL11	CCR3
101	IL17A	IL17RA
102	IL17A	IL17RC
103	CCL3L3	CCR1
104	CCL3L3	CCR5
105	CCL1	CCR8
106	IL1A	IL1R1
107	IL1A	IL1RAP
108	IL25	IL17RB
109	IL25	IL17RA
110	XCL1	XCR1
111	FASLG	FAS
112	IL34	CSF1R
113	CXCL9	CXCR3
114	IL15	IL15RA
115	IL15	IL2RB
116	IL15	IL2RG
117	TNFSF12	TNFRSF12A
118	IL9	IL9R
119	IL9	IL2RG
120	CXCL10	CXCR3
123	CCL23	CCR1
124	CCL2	CCR2
125	IL22	IL22RA1
126	IL22	IL10RB
127	CXCL13	CXCR5
128	IL12B	IL12RB1
129	IL12B	IL12RB2
130	CXCL5	CXCR2
131	IL12A	IL12RB1
132	IL12A	IL12RB2
133	CCL21	CCR7
134	CCL7	CCR1
135	CCL7	CCR2
136	CCL7	CCR3
137	CCL27	CCR10
138	CXCL3	CXCR2
139	IL10	IL10RA
140	IL10	IL10RB
141	IL2	IL2RA
142	IL2	IL2RB
143	IL2	IL2RG
144	LTA	TNFRSF1A
145	LTA	TNFRSF1B
146	LTA	TNFRSF14
147	CXCL16	CXCR6
148	IFNA2	IFNAR1
149	IFNA2	IFNAR2
150	CCL20	CCR6
151	CCL28	CCR3
152	CCL28	CCR10
155	CXCL1	CXCR2
157	IL11	IL6ST
158	IL5	IL5RA
159	IL5	CSF2RB
160	LIF	LIFR
161	LIF	IL6ST
162	CCL26	CCR3
