## Supplementary Table 6 for "TxCyto: A machine learning framework for estimating cytokine activity from whole transcriptome"

	Cancer Type	Cohort_Name
0	ccRCC	EGAS00001004353
1	NSCLC	GSE126044
2	NSCLC	GSE135222
4	Melanoma	GSE160638
5	HNSCC	GSE195832
6	Melanoma	GSE91061
7	ccRCC	phs001493
8	HNSCC	phs001623
10	Breast cancer	phs002419
11	NSCLC	phs002822
12	Melanoma	PRJEB23709
13	Breast cancer	PRJNA558949
14	Melanoma	PUCH_cohort
15	ccRCC	EGAS00001005667
16	NSCLC	GSE190265
17	NSCLC	GSE190266
18	Breast cancer	GSE196096
19	ccRCC	IMmotion150
21	Melanoma	Van_Allen_CTLA-4_mel
