## Supplementary Table 7 for "TxCyto: A machine learning framework for estimating cytokine activity from whole transcriptome"

sample_name	cohort	response
ERR2208929	PRJEB23709	0
ERR2208930	PRJEB23709	0
ERR2208931	PRJEB23709	0
ERR2208933	PRJEB23709	0
ERR2208934	PRJEB23709	0
ERR2208935	PRJEB23709	0
ERR2208936	PRJEB23709	0
ERR2208938	PRJEB23709	0
ERR2208939	PRJEB23709	0
ERR2208940	PRJEB23709	0
ERR2208941	PRJEB23709	0
ERR2208942	PRJEB23709	0
ERR2208943	PRJEB23709	0
ERR2208945	PRJEB23709	1
ERR2208946	PRJEB23709	1
ERR2208948	PRJEB23709	0
ERR2208949	PRJEB23709	0
ERR2208951	PRJEB23709	1
ERR2208952	PRJEB23709	1
ERR2208953	PRJEB23709	1
ERR2208954	PRJEB23709	1
ERR2208956	PRJEB23709	1
ERR2208958	PRJEB23709	1
ERR2208959	PRJEB23709	1
ERR2208960	PRJEB23709	1
ERR2208961	PRJEB23709	1
ERR2208962	PRJEB23709	1
ERR2208964	PRJEB23709	1
ERR2208966	PRJEB23709	1
ERR2208967	PRJEB23709	1
ERR2208968	PRJEB23709	0
ERR2208969	PRJEB23709	1
ERR2208970	PRJEB23709	1
ERR2208971	PRJEB23709	1
ERR2208972	PRJEB23709	1
ERR2208973	PRJEB23709	0
ERR2208974	PRJEB23709	0
ERR2208977	PRJEB23709	0
ERR3262563	PRJEB23709	0
ERR3262564	PRJEB23709	0
ERR3262565	PRJEB23709	0
1_Pre	EGAS00001005667	1
100_Pre	EGAS00001005667	1
101_Pre	EGAS00001005667	1
102_Pre	EGAS00001005667	0
105_Pre	EGAS00001005667	1
106_Pre	EGAS00001005667	0
11_Pre	EGAS00001005667	0
13_Pre	EGAS00001005667	0
14_Pre	EGAS00001005667	0
15_Pre	EGAS00001005667	1
16_Pre	EGAS00001005667	1
17_Pre	EGAS00001005667	0
18_Pre	EGAS00001005667	0
19_Pre	EGAS00001005667	0
20_Pre	EGAS00001005667	1
21_Pre	EGAS00001005667	0
22_Pre	EGAS00001005667	0
23_Pre	EGAS00001005667	0
24_Pre	EGAS00001005667	0
25_Pre	EGAS00001005667	0
26_Pre	EGAS00001005667	1
27_Pre	EGAS00001005667	0
28_Pre	EGAS00001005667	1
29_Pre	EGAS00001005667	1
3_Pre	EGAS00001005667	0
30_Pre	EGAS00001005667	1
31_Pre	EGAS00001005667	0
32_Pre	EGAS00001005667	1
34_Pre	EGAS00001005667	0
35_Pre	EGAS00001005667	0
36_Pre	EGAS00001005667	1
37_Pre	EGAS00001005667	1
38_Pre	EGAS00001005667	1
39_Pre	EGAS00001005667	1
40_Pre	EGAS00001005667	0
41_Pre	EGAS00001005667	0
42_Pre	EGAS00001005667	0
43_Pre	EGAS00001005667	0
44_Pre	EGAS00001005667	1
45_Pre	EGAS00001005667	1
46_Pre	EGAS00001005667	1
47_Pre	EGAS00001005667	1
48_Pre	EGAS00001005667	1
49_Pre	EGAS00001005667	0
5_Pre	EGAS00001005667	1
50_Pre	EGAS00001005667	0
51_Pre	EGAS00001005667	1
52_Pre	EGAS00001005667	0
53_Pre	EGAS00001005667	0
54_Pre	EGAS00001005667	0
55_Pre	EGAS00001005667	0
56_Pre	EGAS00001005667	1
57_Pre	EGAS00001005667	0
58_Pre	EGAS00001005667	1
60_Pre	EGAS00001005667	1
62_Pre	EGAS00001005667	0
63_Pre	EGAS00001005667	1
65_Pre	EGAS00001005667	0
68_Pre	EGAS00001005667	0
69_Pre	EGAS00001005667	0
7_Pre	EGAS00001005667	1
71_Pre	EGAS00001005667	0
72_Pre	EGAS00001005667	0
73_Pre	EGAS00001005667	0
75_Pre	EGAS00001005667	1
76_Pre	EGAS00001005667	0
79_Pre	EGAS00001005667	0
8_Pre	EGAS00001005667	0
80_Pre	EGAS00001005667	0
81_Pre	EGAS00001005667	1
83_Pre	EGAS00001005667	0
84_Pre	EGAS00001005667	0
85_Pre	EGAS00001005667	0
86_Pre	EGAS00001005667	0
88_Pre	EGAS00001005667	0
89_Pre	EGAS00001005667	1
9_Pre	EGAS00001005667	1
90_Pre	EGAS00001005667	1
91_Pre	EGAS00001005667	0
92_Pre	EGAS00001005667	0
95_Pre	EGAS00001005667	1
97_Pre	EGAS00001005667	0
99_Pre	EGAS00001005667	0
GSM3589673	GSE126044	0
GSM3589674	GSE126044	1
GSM3589675	GSE126044	0
GSM3589676	GSE126044	0
GSM3589677	GSE126044	1
GSM3589678	GSE126044	1
GSM3589679	GSE126044	0
GSM3589680	GSE126044	1
GSM3589681	GSE126044	0
GSM3589682	GSE126044	1
GSM3589683	GSE126044	0
GSM3589684	GSE126044	0
GSM3589685	GSE126044	0
GSM3589686	GSE126044	0
GSM3589687	GSE126044	0
GSM3589688	GSE126044	0
GSM3995402	GSE135222	0
GSM3995403	GSE135222	1
GSM3995404	GSE135222	0
GSM3995405	GSE135222	0
GSM3995406	GSE135222	1
GSM3995407	GSE135222	0
GSM3995408	GSE135222	0
GSM3995409	GSE135222	1
GSM3995410	GSE135222	0
GSM3995411	GSE135222	0
GSM3995412	GSE135222	1
GSM3995413	GSE135222	1
GSM3995414	GSE135222	0
GSM3995415	GSE135222	0
GSM3995416	GSE135222	0
GSM3995417	GSE135222	0
GSM3995418	GSE135222	1
GSM3995419	GSE135222	1
GSM3995420	GSE135222	1
GSM3995421	GSE135222	0
GSM3995422	GSE135222	0
GSM3995423	GSE135222	0
GSM3995424	GSE135222	0
GSM3995425	GSE135222	0
GSM3995426	GSE135222	0
GSM3995427	GSE135222	0
GSM3995428	GSE135222	0
GSM4876258	GSE160638	1
GSM4876259	GSE160638	1
GSM4876260	GSE160638	0
GSM4876261	GSE160638	1
GSM4876262	GSE160638	1
GSM4876264	GSE160638	0
GSM4876265	GSE160638	0
GSM4876266	GSE160638	1
GSM4876267	GSE160638	1
GSM4876270	GSE160638	1
GSM4876271	GSE160638	1
GSM4876272	GSE160638	1
GSM4876274	GSE160638	0
GSM4876276	GSE160638	0
GSM4876278	GSE160638	1
GSM4876279	GSE160638	0
GSM4876280	GSE160638	0
GSM4876281	GSE160638	0
GSM4876282	GSE160638	0
GSM4876283	GSE160638	1
GSM4876284	GSE160638	1
GSM4876285	GSE160638	1
GSM4876286	GSE160638	0
GSM4876288	GSE160638	1
GSM4876289	GSE160638	1
GSM4876290	GSE160638	1
GSM4876291	GSE160638	1
GSM4876293	GSE160638	1
X1.pre	GSE195832	0
X11.pre	GSE195832	0
X12.pre	GSE195832	0
X14.pre	GSE195832	0
X15.pre	GSE195832	0
X16.pre	GSE195832	0
X17.pre	GSE195832	1
X18.pre	GSE195832	1
X2.pre	GSE195832	0
X20.pre	GSE195832	1
X21.pre	GSE195832	1
X23.pre	GSE195832	1
X24.pre	GSE195832	0
X25.pre	GSE195832	0
X3.pre	GSE195832	0
X5.pre	GSE195832	0
X6.pre	GSE195832	0
X7.pre	GSE195832	0
X8.pre	GSE195832	0
X9.pre	GSE195832	0
GSM2420259	GSE91061	0
GSM2420261	GSE91061	0
GSM2420265	GSE91061	0
GSM2420267	GSE91061	0
GSM2420268	GSE91061	0
GSM2420270	GSE91061	1
GSM2420272	GSE91061	0
GSM2420275	GSE91061	0
GSM2420277	GSE91061	0
GSM2420280	GSE91061	1
GSM2420282	GSE91061	0
GSM2420285	GSE91061	0
GSM2420286	GSE91061	0
GSM2420289	GSE91061	1
GSM2420292	GSE91061	0
GSM2420295	GSE91061	0
GSM2420296	GSE91061	0
GSM2420299	GSE91061	0
GSM2420302	GSE91061	0
GSM2420303	GSE91061	0
GSM2420307	GSE91061	1
GSM2420310	GSE91061	0
GSM2420312	GSE91061	0
GSM2420313	GSE91061	0
GSM2420318	GSE91061	0
GSM2420324	GSE91061	1
GSM2420326	GSE91061	0
GSM2420329	GSE91061	0
GSM2420331	GSE91061	0
GSM2420333	GSE91061	0
GSM2420336	GSE91061	0
GSM2420337	GSE91061	1
GSM2420341	GSE91061	0
GSM2420343	GSE91061	1
GSM2420344	GSE91061	0
GSM2420346	GSE91061	0
GSM2420350	GSE91061	0
GSM2420352	GSE91061	0
GSM2420354	GSE91061	0
GSM2420355	GSE91061	0
GSM2420357	GSE91061	1
GSM2420359	GSE91061	0
GSM2420360	GSE91061	0
GSM2420362	GSE91061	0
GSM2420366	GSE91061	0
GSM2420368	GSE91061	0
GSM2420370	GSE91061	1
GSM2420372	GSE91061	0
GSM2420375	GSE91061	1
IMmotion150-p01155-ar-28f34	IMmotion150	0
IMmotion150-p03058-ar-c2dad	IMmotion150	0
IMmotion150-p03363-ar-a74ac	IMmotion150	0
IMmotion150-p03418-ar-d867a	IMmotion150	0
IMmotion150-p03665-ar-04d83	IMmotion150	1
IMmotion150-p04168-ar-9925b	IMmotion150	0
IMmotion150-p05361-ar-cd767	IMmotion150	0
IMmotion150-p05370-ar-27be5	IMmotion150	0
IMmotion150-p05544-ar-43b75	IMmotion150	1
IMmotion150-p06184-ar-828f7	IMmotion150	0
IMmotion150-p07343-ar-2bb4a	IMmotion150	1
IMmotion150-p07850-ar-50704	IMmotion150	0
IMmotion150-p08100-ar-c4519	IMmotion150	0
IMmotion150-p09050-ar-32c34	IMmotion150	1
IMmotion150-p09862-ar-3ec4d	IMmotion150	1
IMmotion150-p10447-ar-3c1db	IMmotion150	0
IMmotion150-p10717-ar-0e5a9	IMmotion150	1
IMmotion150-p11316-ar-e45c7	IMmotion150	0
IMmotion150-p12053-ar-48bda	IMmotion150	0
IMmotion150-p13588-ar-5af67	IMmotion150	0
IMmotion150-p14153-ar-71492	IMmotion150	0
IMmotion150-p14538-ar-1e0a2	IMmotion150	0
IMmotion150-p14593-ar-9020f	IMmotion150	1
IMmotion150-p14998-ar-dc07b	IMmotion150	0
IMmotion150-p16409-ar-85d99	IMmotion150	1
IMmotion150-p16751-ar-7ebff	IMmotion150	0
IMmotion150-p17379-ar-faed6	IMmotion150	0
IMmotion150-p17426-ar-6ae0d	IMmotion150	0
IMmotion150-p17615-ar-f7d9d	IMmotion150	0
IMmotion150-p18226-ar-4f0a6	IMmotion150	0
IMmotion150-p18256-ar-fbb29	IMmotion150	0
IMmotion150-p18896-ar-ddffc	IMmotion150	0
IMmotion150-p19016-ar-c751b	IMmotion150	1
IMmotion150-p19507-ar-db0d1	IMmotion150	0
IMmotion150-p20763-ar-edbe1	IMmotion150	0
IMmotion150-p21222-ar-1418a	IMmotion150	0
IMmotion150-p21389-ar-a2f5d	IMmotion150	0
IMmotion150-p21589-ar-55cc6	IMmotion150	1
IMmotion150-p25799-ar-49c4c	IMmotion150	0
IMmotion150-p26304-ar-d7dcd	IMmotion150	1
IMmotion150-p26467-ar-a6506	IMmotion150	0
IMmotion150-p27487-ar-1478d	IMmotion150	0
IMmotion150-p28132-ar-99560	IMmotion150	0
IMmotion150-p28238-ar-3482d	IMmotion150	0
IMmotion150-p30781-ar-4ae11	IMmotion150	0
IMmotion150-p31107-ar-a401d	IMmotion150	1
IMmotion150-p32412-ar-d386a	IMmotion150	0
IMmotion150-p32845-ar-b9ecc	IMmotion150	0
IMmotion150-p32922-ar-6366a	IMmotion150	0
IMmotion150-p33581-ar-1342d	IMmotion150	1
IMmotion150-p33602-ar-6d415	IMmotion150	0
IMmotion150-p34855-ar-89f86	IMmotion150	0
IMmotion150-p35317-ar-355c3	IMmotion150	1
IMmotion150-p35813-ar-90caf	IMmotion150	1
IMmotion150-p36298-ar-fad25	IMmotion150	0
IMmotion150-p36954-ar-44107	IMmotion150	0
IMmotion150-p37011-ar-a4d25	IMmotion150	0
IMmotion150-p37093-ar-3d98a	IMmotion150	0
IMmotion150-p37173-ar-293a5	IMmotion150	1
IMmotion150-p38868-ar-e9e28	IMmotion150	0
IMmotion150-p40536-ar-3579c	IMmotion150	0
IMmotion150-p41186-ar-1d209	IMmotion150	0
IMmotion150-p43682-ar-c925d	IMmotion150	0
IMmotion150-p43872-ar-6c7f9	IMmotion150	1
IMmotion150-p44376-ar-ac07f	IMmotion150	1
IMmotion150-p45459-ar-1af67	IMmotion150	0
IMmotion150-p46605-ar-eb284	IMmotion150	1
IMmotion150-p47331-ar-ab299	IMmotion150	1
IMmotion150-p47721-ar-71f6b	IMmotion150	0
IMmotion150-p48663-ar-37ce7	IMmotion150	0
IMmotion150-p48954-ar-37f99	IMmotion150	0
IMmotion150-p49991-ar-5d93a	IMmotion150	1
IMmotion150-p50066-ar-6c06c	IMmotion150	0
IMmotion150-p50697-ar-605a2	IMmotion150	1
IMmotion150-p50830-ar-c3b4a	IMmotion150	0
IMmotion150-p50976-ar-26f6d	IMmotion150	0
IMmotion150-p51832-ar-890dd	IMmotion150	0
IMmotion150-p52272-ar-5b320	IMmotion150	1
IMmotion150-p52299-ar-8e4c5	IMmotion150	0
IMmotion150-p52837-ar-02ccc	IMmotion150	1
IMmotion150-p53162-ar-05824	IMmotion150	0
IMmotion150-p53431-ar-d8ed2	IMmotion150	0
IMmotion150-p54120-ar-0f1aa	IMmotion150	1
IMmotion150-p54409-ar-fe8d6	IMmotion150	1
IMmotion150-p55061-ar-46457	IMmotion150	0
IMmotion150-p55684-ar-6de0a	IMmotion150	1
IMmotion150-p55787-ar-a1497	IMmotion150	0
IMmotion150-p56237-ar-935a8	IMmotion150	0
IMmotion150-p56741-ar-2a443	IMmotion150	1
IMmotion150-p57764-ar-4767e	IMmotion150	0
IMmotion150-p57834-ar-689be	IMmotion150	1
IMmotion150-p58299-ar-b22ec	IMmotion150	0
IMmotion150-p58399-ar-79085	IMmotion150	1
IMmotion150-p59051-ar-41711	IMmotion150	0
IMmotion150-p59055-ar-4260f	IMmotion150	0
IMmotion150-p59257-ar-6f921	IMmotion150	0
IMmotion150-p59809-ar-82372	IMmotion150	0
IMmotion150-p60596-ar-f566c	IMmotion150	0
IMmotion150-p60814-ar-1c2a5	IMmotion150	0
IMmotion150-p60815-ar-9d32a	IMmotion150	0
IMmotion150-p61622-ar-fa5bc	IMmotion150	0
IMmotion150-p62140-ar-b5aff	IMmotion150	0
IMmotion150-p63636-ar-c0f7a	IMmotion150	1
IMmotion150-p64208-ar-cb57a	IMmotion150	0
IMmotion150-p65110-ar-1da68	IMmotion150	0
IMmotion150-p65181-ar-d3009	IMmotion150	0
IMmotion150-p67597-ar-3e120	IMmotion150	1
IMmotion150-p68239-ar-97ff2	IMmotion150	0
IMmotion150-p69129-ar-219d6	IMmotion150	1
IMmotion150-p69561-ar-e3544	IMmotion150	1
IMmotion150-p69645-ar-a30d9	IMmotion150	0
IMmotion150-p69986-ar-f1402	IMmotion150	0
IMmotion150-p71382-ar-b68f5	IMmotion150	1
IMmotion150-p71388-ar-986de	IMmotion150	1
IMmotion150-p71514-ar-e7bfc	IMmotion150	0
IMmotion150-p72473-ar-24ab7	IMmotion150	0
IMmotion150-p73074-ar-379fe	IMmotion150	0
IMmotion150-p73444-ar-3465e	IMmotion150	1
IMmotion150-p73644-ar-34124	IMmotion150	0
IMmotion150-p74056-ar-e60f3	IMmotion150	0
IMmotion150-p75429-ar-a2056	IMmotion150	0
IMmotion150-p75903-ar-ea05a	IMmotion150	0
IMmotion150-p76620-ar-e3505	IMmotion150	0
IMmotion150-p77236-ar-c51eb	IMmotion150	0
IMmotion150-p77592-ar-348b3	IMmotion150	1
IMmotion150-p77606-ar-73bce	IMmotion150	0
IMmotion150-p77642-ar-cbdf8	IMmotion150	0
IMmotion150-p77682-ar-10061	IMmotion150	1
IMmotion150-p77957-ar-88277	IMmotion150	0
IMmotion150-p78200-ar-d4750	IMmotion150	1
IMmotion150-p78631-ar-e9937	IMmotion150	0
IMmotion150-p78812-ar-68e58	IMmotion150	0
IMmotion150-p78903-ar-d309d	IMmotion150	0
IMmotion150-p80740-ar-0d631	IMmotion150	0
IMmotion150-p82037-ar-d9253	IMmotion150	1
IMmotion150-p82438-ar-00760	IMmotion150	0
IMmotion150-p82773-ar-35d10	IMmotion150	0
IMmotion150-p82892-ar-05ee2	IMmotion150	0
IMmotion150-p83356-ar-c889c	IMmotion150	0
IMmotion150-p83425-ar-25f19	IMmotion150	0
IMmotion150-p84637-ar-a617b	IMmotion150	0
IMmotion150-p84792-ar-cf28c	IMmotion150	0
IMmotion150-p84835-ar-0f59f	IMmotion150	0
IMmotion150-p87325-ar-e7c59	IMmotion150	0
IMmotion150-p87381-ar-053ea	IMmotion150	0
IMmotion150-p87690-ar-e7a69	IMmotion150	0
IMmotion150-p88355-ar-06384	IMmotion150	1
IMmotion150-p89981-ar-824ee	IMmotion150	1
IMmotion150-p90170-ar-91593	IMmotion150	0
IMmotion150-p90215-ar-05e00	IMmotion150	0
IMmotion150-p90681-ar-3044c	IMmotion150	0
IMmotion150-p90969-ar-eb279	IMmotion150	0
IMmotion150-p91392-ar-c1e57	IMmotion150	1
IMmotion150-p91890-ar-3f780	IMmotion150	1
IMmotion150-p92137-ar-a61f4	IMmotion150	1
IMmotion150-p92156-ar-acf8a	IMmotion150	0
IMmotion150-p92869-ar-e2339	IMmotion150	0
IMmotion150-p93090-ar-65a4c	IMmotion150	0
IMmotion150-p96212-ar-544d1	IMmotion150	0
IMmotion150-p96831-ar-c6d32	IMmotion150	1
IMmotion150-p97816-ar-1270d	IMmotion150	1
IMmotion150-p97909-ar-c7295	IMmotion150	0
IMmotion150-p98637-ar-bcb5a	IMmotion150	0
IMmotion150-p98987-ar-12652	IMmotion150	0
IMmotion150-p99039-ar-ef7b7	IMmotion150	0
A14_118_2	GSE190266	1
A14_3243_1	GSE190266	0
A14_4829_2	GSE190266	0
A15_1673_2	GSE190266	0
A15_1759_1	GSE190266	1
A15_2145_II2	GSE190266	0
A15_2146_2	GSE190266	0
A15_2890_2	GSE190266	0
A15_3549_1	GSE190266	1
A15_4090_1	GSE190266	0
A15_4305	GSE190266	0
A15_5730_1	GSE190266	0
A15_5825_1	GSE190266	0
A15_5827_	GSE190266	0
A15_5889_1	GSE190266	0
A16_1658_1	GSE190266	0
A16_212_2	GSE190266	0
A16_2286	GSE190266	0
A16_2894	GSE190266	0
A16_5450	GSE190266	1
A16_5521_1	GSE190266	0
A16_5788_II	GSE190266	0
A16_6076_1	GSE190266	1
A16_6391_1	GSE190266	0
A16_689	GSE190266	0
A17_1042_2	GSE190266	0
A17_2572_1	GSE190266	1
A17_2652_2	GSE190266	0
A17_3774_1	GSE190266	0
A17_3877	GSE190266	0
A17_5_2	GSE190266	0
A17_5217_1	GSE190266	0
A17_5761_1	GSE190266	0
A17_5918_2	GSE190266	0
A17_6220_1	GSE190266	1
A17_6222	GSE190266	1
A18_1253	GSE190266	1
A18_1848_1	GSE190266	0
A18_199_1	GSE190266	0
A18_2018_1	GSE190266	0
A18_2873_1	GSE190266	1
A18_3435	GSE190266	0
A18_3665	GSE190266	0
A18_4068_2	GSE190266	0
A18_4271_1	GSE190266	0
A18_4410_2	GSE190266	0
A18_4923_2	GSE190266	0
A18_5082_I2	GSE190266	0
A18_5398_I1	GSE190266	0
A18_5913	GSE190266	0
A18_5943	GSE190266	0
A18_6126_2	GSE190266	0
A18_6421_1	GSE190266	1
A18_7206_1	GSE190266	0
A18_7641_2	GSE190266	0
A19_1734	GSE190266	0
A19_2185_1	GSE190266	0
A19_2207_1	GSE190266	0
A19_405	GSE190266	1
A19_4598	GSE190266	1
A19_5029_2	GSE190266	1
A19_503_2	GSE190266	0
A19_5242_2	GSE190266	1
A19_5795_1	GSE190266	0
A19_5972_1	GSE190266	1
A19_6764	GSE190266	0
A19_718_1	GSE190266	1
C15_2297	GSE190266	0
C15_3437_1	GSE190266	0
N15_158_RNA_116124	GSE190265	1
N15_178_RNA_116122	GSE190265	1
N15_205_RNA_116129	GSE190265	1
N15_243_RNA_116125	GSE190265	0
N15_443_RNA_116119	GSE190265	0
N15_479_RNA_116127	GSE190265	0
N16_135_RNA_116123	GSE190265	0
N16_159_RNA_116131	GSE190265	0
N16_309_RNA_121159	GSE190265	0
N16_45_RNA_116132	GSE190265	0
N16_77_RNA_116120	GSE190265	0
p13013321	GSE190265	0
p14000702	GSE190265	0
p14008707	GSE190265	0
p14014368	GSE190265	0
p15000683	GSE190265	1
p15001489	GSE190265	0
p15012306	GSE190265	0
p16000827	GSE190265	0
p16007195	GSE190265	1
p16007916	GSE190265	0
p16008059	GSE190265	1
Pat02	Van_Allen_CTLA-4_mel	1
Pat03	Van_Allen_CTLA-4_mel	0
Pat04	Van_Allen_CTLA-4_mel	1
Pat06	Van_Allen_CTLA-4_mel	0
Pat08	Van_Allen_CTLA-4_mel	0
Pat118	Van_Allen_CTLA-4_mel	0
Pat119	Van_Allen_CTLA-4_mel	1
Pat123	Van_Allen_CTLA-4_mel	1
Pat126	Van_Allen_CTLA-4_mel	1
Pat14	Van_Allen_CTLA-4_mel	0
Pat15	Van_Allen_CTLA-4_mel	0
Pat16	Van_Allen_CTLA-4_mel	1
Pat19	Van_Allen_CTLA-4_mel	0
Pat20	Van_Allen_CTLA-4_mel	0
Pat25	Van_Allen_CTLA-4_mel	0
Pat27	Van_Allen_CTLA-4_mel	1
Pat28	Van_Allen_CTLA-4_mel	1
Pat29	Van_Allen_CTLA-4_mel	1
Pat33	Van_Allen_CTLA-4_mel	0
Pat36	Van_Allen_CTLA-4_mel	0
Pat37	Van_Allen_CTLA-4_mel	0
Pat38	Van_Allen_CTLA-4_mel	1
Pat39	Van_Allen_CTLA-4_mel	1
Pat40	Van_Allen_CTLA-4_mel	0
Pat41	Van_Allen_CTLA-4_mel	0
Pat43	Van_Allen_CTLA-4_mel	0
Pat44	Van_Allen_CTLA-4_mel	0
Pat45	Van_Allen_CTLA-4_mel	0
Pat46	Van_Allen_CTLA-4_mel	0
Pat47	Van_Allen_CTLA-4_mel	1
Pat49	Van_Allen_CTLA-4_mel	1
Pat50	Van_Allen_CTLA-4_mel	0
Pat79	Van_Allen_CTLA-4_mel	1
Pat80	Van_Allen_CTLA-4_mel	1
Pat81	Van_Allen_CTLA-4_mel	0
Pat83	Van_Allen_CTLA-4_mel	1
Pat85	Van_Allen_CTLA-4_mel	0
Pat86	Van_Allen_CTLA-4_mel	0
Pat88	Van_Allen_CTLA-4_mel	1
Pat90	Van_Allen_CTLA-4_mel	1
Pat91	Van_Allen_CTLA-4_mel	1
Pat98	Van_Allen_CTLA-4_mel	0
X00892b2a96088ee5a09b881368c01fda	EGAS00001004353	0
X00936b9285d6b8665ae9122993fb8e91	EGAS00001004353	0
X0266eeade6ca63ad927d85117f882655	EGAS00001004353	0
X02d38608a5177d4432002c2a9cf9751b	EGAS00001004353	1
X046d63897cffd07093069e1986db4014	EGAS00001004353	0
X05d22214a12074d176162b3d3d206363	EGAS00001004353	0
X065cba0a7be42c63bc66381248079786	EGAS00001004353	0
X066163adb7ac97187777f99246ade71a	EGAS00001004353	0
X06ef28ca7f0c2f30d845e89f85369f2e	EGAS00001004353	0
X070737943aa2690378c5d73bdea647d7	EGAS00001004353	1
X09a4c5313418bc448fa16ba847012a9d	EGAS00001004353	0
X0c38f986cbea173cbafc957bfd0b28d8	EGAS00001004353	1
X0ccea5ff3169707a9e21cdac6235c894	EGAS00001004353	1
X0d5f6c7702aa2126719f1449869cb871	EGAS00001004353	0
X0d698cf8dde695f7a8cdfad41fad55f1	EGAS00001004353	0
X0d6dc6f04227c9e2d68b1bd2cee57be7	EGAS00001004353	0
X0de012a810cbd5283893a650dc5099a4	EGAS00001004353	0
X1096a9d28ca7950724a896867e729133	EGAS00001004353	0
X10cac65fe934644120fb592381042cf1	EGAS00001004353	1
X10ec23fa07eea3d69a7769af58732d4f	EGAS00001004353	0
X1282a363cb519143621bb786e756e788	EGAS00001004353	0
X1315562a66350bf6495683fbbd32d811	EGAS00001004353	0
X132b491d0edd4e1494250a18a31d442f	EGAS00001004353	1
X13b911b56a330efd2660b67b1cf98466	EGAS00001004353	0
X1419bb61cff4470103db9366a61b6ad1	EGAS00001004353	0
X142598966b9c6f373bd9f077689c67d8	EGAS00001004353	0
X149d7097a5e30cd7e236fbb36d673c85	EGAS00001004353	1
X14bb75459fb5c1a32548e228da504349	EGAS00001004353	1
X1692599f3867c8e12b6bf09046771943	EGAS00001004353	1
X16976202f690ab9fcaedacc52f5cb27f	EGAS00001004353	1
X16f59d5c4921b2ba45f007dabad3cbed	EGAS00001004353	0
X171f97d4eec5de4815cf607897a88f0c	EGAS00001004353	1
X191913a7fe9b4af030fbc7e6c700a947	EGAS00001004353	1
X1acab56e6d9b6d862a0060dd370d6a20	EGAS00001004353	0
X1cb1841daad70ef7c6839b5f9d545558	EGAS00001004353	1
X1cb9577d90b2a15e59959f7f911e6689	EGAS00001004353	0
X1d7f4d3ed5e4fa978c54baff3e53cdbf	EGAS00001004353	0
X1dba533b49b13d3dce87dcb185810486	EGAS00001004353	0
X1e3c3a35d1e2dfb5cc4e564bf73d2f2b	EGAS00001004353	1
X1ee17dd8582bd966a10bb046765f5da0	EGAS00001004353	0
X1faafa1d86ddce2725e2603243a8c37e	EGAS00001004353	0
X1fc17d39813bb21078851cf009f5bdc5	EGAS00001004353	1
X20d133389892a705133675d732b26222	EGAS00001004353	1
X2111fa69962467ac3774495b34549ca8	EGAS00001004353	0
X211c2e0bb90037d7c0285da1025e5b59	EGAS00001004353	0
X2202ed712481940f934cfb5812b743f3	EGAS00001004353	0
X2528a2fb7cc4f5bc3922038fe45ba025	EGAS00001004353	0
X26e514929c0ff7fae17a551d21ab46b5	EGAS00001004353	0
X270eb069e858ab11185487082313a8ba	EGAS00001004353	0
X2b5f3fd2a90978b344fec39d51c54017	EGAS00001004353	0
X2ba17c90a3c1bff4ef8827b2663120e3	EGAS00001004353	0
X2c2ff92bdb686414aa7bed3fce8ae0e4	EGAS00001004353	1
X2c91f66dca78e448a837b6254bb8e805	EGAS00001004353	1
X2cddd57246691bb4967fd526e468af6d	EGAS00001004353	1
X2d0a4d6a0245eddc55832f3567edc1b0	EGAS00001004353	1
X2d5b794b4a59d862d8d75f411db99898	EGAS00001004353	0
X30165d5b06d679e87a97260760a2321d	EGAS00001004353	1
X307540b071972183f79089bf2968194e	EGAS00001004353	0
X3080ff5d464ab4f495f18195a79efec3	EGAS00001004353	0
X30ee743b7fde59d25ee30303eb699e31	EGAS00001004353	0
X31a31f6f73350abb07e3ca22680fe24a	EGAS00001004353	1
X31dc99ac3198e9b0437786a6f2edc50d	EGAS00001004353	0
X31fa1e19b01dc9f394e3137d9233ac7f	EGAS00001004353	0
X32be66e8f559cffac728b3bc63ddeab7	EGAS00001004353	0
X33ba1e8c2ebd0601d58598d409bbce02	EGAS00001004353	1
X33cc64b4735bf365bc230704691090a4	EGAS00001004353	0
X33fe25b1ae7fa2d13b0cebf465cda997	EGAS00001004353	0
X342758d6ea21d1386905ac1ebd7b325e	EGAS00001004353	1
X3437bfdabe0e2ac65dd8374a5015bded	EGAS00001004353	0
X34af9fb58cf5136b9863f09f90309afd	EGAS00001004353	1
X3591e786d7e1feb1237e5b3025071c62	EGAS00001004353	1
X36d6f54c18a77130f8598458b0539ea2	EGAS00001004353	0
X372d9a0fb462df93f8fb37eb775181de	EGAS00001004353	1
X38fdaad447be4708ecd1a3b2ac1b7885	EGAS00001004353	0
X399e52bf5620e856a190f0f002599eef	EGAS00001004353	0
X3a136cd62607201b4a5025d1b5368c40	EGAS00001004353	1
X3b785dfe51f758e18bca243f56b5117e	EGAS00001004353	0
X3cdb45cfe9ffaac83f36c75e4af759e6	EGAS00001004353	0
X3d0e882f5ba9d8cd36fb62661a9f2a3e	EGAS00001004353	0
X3db1a6d0d06440f66429056e3727fab5	EGAS00001004353	1
X3dbc4bc73dfba4629ad5fef29a99f7e7	EGAS00001004353	1
X3de3bcd0c0874689a5e14cb96a8d8b54	EGAS00001004353	0
X3e5badf09c1f168d8e19efc1ebb54260	EGAS00001004353	1
X3e72c667849f46d12575de2c8fe1b73f	EGAS00001004353	0
X3f1980268b36d427000556736ffe5ca0	EGAS00001004353	0
X401be11fcf63b27f4108d070f0ff829e	EGAS00001004353	1
X407f1a2a5483e7c610000f4a7d6626b8	EGAS00001004353	1
X40e911a28e5b04b44b080cc04a5fd654	EGAS00001004353	0
X40ff97e3fb95317c43e78c54e4af6fa2	EGAS00001004353	0
X4188bd9ad1e2c2f2d6a429c29ec28532	EGAS00001004353	0
X41adc178a0c91e8182417308a2ead0af	EGAS00001004353	0
X423d4e701b61d84a699cbabf6ffbb184	EGAS00001004353	0
X455848b4836fafe39ae8cc9642cb5596	EGAS00001004353	1
X45894bc3efe4b9fb756b9b60d860524d	EGAS00001004353	1
X45b90f085077bf19a0687200420aad0a	EGAS00001004353	1
X4617a52675559f7b992cf596a448804f	EGAS00001004353	1
X464daad68082ebb8209ea5db3a50e7ac	EGAS00001004353	0
X46a8c75eb2f5ea2df29957ad27749d1e	EGAS00001004353	0
X46c3c80adf66dc80a778498311a1fac6	EGAS00001004353	0
X47001a91d71acb95bb7a3d249baa19ee	EGAS00001004353	1
X47810e4a1d20c07f975b3546767ef2a0	EGAS00001004353	0
X48ebdf79e99261ca64ec89fa7cac2e00	EGAS00001004353	0
X490b3aaf0b34d71712e894ca670bff00	EGAS00001004353	1
X490c18e70438680918d3ff4b611c6a0a	EGAS00001004353	0
X499855b171ee5626422214dedd2abe64	EGAS00001004353	0
X49adc7734a3f2ce5accc83d55de64009	EGAS00001004353	0
X4a8c1f735194d39e533317527bf027cd	EGAS00001004353	1
X4aa3c05a1721abdb85a8cef490bfcc80	EGAS00001004353	0
X4ad56c7ed6c731462c83bd188e409ca3	EGAS00001004353	0
X4c20c40030741ca8a07e483e26a19e67	EGAS00001004353	0
X4c53ca0da8a337cc85f13c6beee2f35c	EGAS00001004353	0
X4c5d2d4d935901608238afa354af9e31	EGAS00001004353	0
X4c8bc6afa4b41d21c24cbd1f6acbf449	EGAS00001004353	0
X4dc5526f2380d1944c16c405492293d5	EGAS00001004353	0
X4e0cabea7a8fc8b2f393af82854d435e	EGAS00001004353	1
X4e87ea75ef4ec88b310fadbe64482350	EGAS00001004353	0
X4ef84c59544ab1ec4571d9d3bc5bf20f	EGAS00001004353	0
X4fa2a1b3738de2989fb9621b6895af41	EGAS00001004353	0
X4fd2a06a93591162de642a421b33fa77	EGAS00001004353	1
X503d4b91a21946b28d89bbc0a6ff1c0c	EGAS00001004353	1
X5063c34f9a841ad4a0c53dde5f42473e	EGAS00001004353	0
X50a360052d5f832029f99bcfc8d51b74	EGAS00001004353	1
X510c6ec5d94c0fd563a1f2b7e5e938cd	EGAS00001004353	0
X5153865bee65ce6bf758ce935fbbbcaa	EGAS00001004353	1
X527f2aafe7403452b1f14607425ef28a	EGAS00001004353	0
X535d3b099f0a293a5d6b4bbd7b0f0e77	EGAS00001004353	0
X5450a2f44a83967cee81bf8e9599ae30	EGAS00001004353	0
X54d26518c4a4300bbefa41c5a25040ec	EGAS00001004353	0
X5533e4b9ab4293e76c613428d49ed7f9	EGAS00001004353	0
X55a53755c5d27e22e4408e44d1bc989a	EGAS00001004353	0
X56517cd1ff5c36c94c351f69437a110d	EGAS00001004353	0
X578b112acdb7a280ee7a333abf958899	EGAS00001004353	0
X593df5fbb758a91e262411484346d0a2	EGAS00001004353	0
X59b82f0ea6ca1faa0dc5ff2f15111ff8	EGAS00001004353	0
X5b5e39b2215dcb24bf216ccbf6166e39	EGAS00001004353	1
X5baf5f197178a266431ca78d774ff73b	EGAS00001004353	1
X5c36fc9c9190e8ef6f5ac745da99a844	EGAS00001004353	0
X5c5116e7958575e3f79c936efe1c57a9	EGAS00001004353	0
X5c8076eeca70f8a7c44e2a1693e31936	EGAS00001004353	0
X5db2ba740f908fe3a3e6832d48949346	EGAS00001004353	0
X5db3fb52bae7f0ca108b11eac258a5ea	EGAS00001004353	0
X5e1d0f6c1f49464de96f31fe97563788	EGAS00001004353	1
X5e3f9f5f902b6fa7420fac1e04a2559c	EGAS00001004353	0
X5eec42ac3d60e17a0ee801790e5f8c1a	EGAS00001004353	0
X5f162dc7790e03b002ba75d5db05e0a9	EGAS00001004353	0
X5f49414082930ad3d6faa26afe948131	EGAS00001004353	1
X5f6d56c13a1a7968d5c20cf44c9ed3d9	EGAS00001004353	0
X5ff923bba9daefad54e8f268b0809fff	EGAS00001004353	0
X60e548e4beac14fd27d9a41556a076aa	EGAS00001004353	1
X6348fa126256a61bee9a1ba9f1dfc580	EGAS00001004353	1
X634bf443a76471fa32212f6537b66494	EGAS00001004353	0
X64875728bb1ba831bf8b886cbb20235b	EGAS00001004353	0
X64a237d7f7f6096638bfab20b7a0975b	EGAS00001004353	1
X65267ab96e97ada6d44778c6bca9c9e8	EGAS00001004353	0
X680a33183fd78f2b9a08c97342f7a9b0	EGAS00001004353	0
X68fa64ddcd99e95b6085b3ef1eb075b7	EGAS00001004353	0
X692d529911641ea34c920a70eafac71c	EGAS00001004353	1
X6a295c4f7db25ea5ad800d1d9df4cdfb	EGAS00001004353	0
X6a727ed3fd694e28e7e3c8df3dea219b	EGAS00001004353	0
X6ae495b09cc60d421ca35e96b8617a78	EGAS00001004353	0
X6beb5548a8060d418335891d98ea8781	EGAS00001004353	1
X6c822e20f412da5f66e15ba09d63658c	EGAS00001004353	0
X6d110edcfa19d0fafc2684ae8b8afa6b	EGAS00001004353	1
X6db065de288cb9dbb118cc972e93110a	EGAS00001004353	0
X6e6f5c96d10dfa96418a6e67218cb9b7	EGAS00001004353	0
X6f4813ac3666d0bcab8c61a8ac6bec57	EGAS00001004353	1
X6f5c1c6ee29562e92b675186a9a24770	EGAS00001004353	0
X6f5f07201e23cbc8659f078d29b36cac	EGAS00001004353	0
X70c8e245754792089b6d06c83b448e30	EGAS00001004353	0
X723d15a0e582e2096f38afeeda3a18d0	EGAS00001004353	0
X72d1be50f12b9e7518b7dee51a59d13d	EGAS00001004353	0
X7331ed3730c6913b1d0e609095a9ad69	EGAS00001004353	0
X7497144f2ef21e19c254fabd5639413b	EGAS00001004353	0
X7533d8277a20dfb0c88915db24868ee9	EGAS00001004353	0
X75528f585fc35a72c1f7b575cc390ee2	EGAS00001004353	0
X76ac22987ded8959b45ee5e35375195f	EGAS00001004353	0
X76d17bde5ef4f59248f2dfadb6ba27ee	EGAS00001004353	0
X76ebb83ce08b46b79c0ac9188be50566	EGAS00001004353	1
X7705345d3d9843faab494c3b8319a90a	EGAS00001004353	0
X7725ac4bf4b4ef6da024ec4830c6487c	EGAS00001004353	1
X774bdabe56f84b6a22415df31683f23e	EGAS00001004353	0
X780cfa362fa0dc62086edbc2b2114ba2	EGAS00001004353	0
X7bc7d5df0739f7dd4d7f142c858971ff	EGAS00001004353	0
X7c276f502728f99d72029bdb8570114a	EGAS00001004353	0
X7c31805a23583362dc8ada543ae0bd69	EGAS00001004353	0
X7d786118a14bb08daf7b5cad85f27371	EGAS00001004353	0
X7d84f93927db305825400d52fe2467ac	EGAS00001004353	0
X7fce185da7ac24ba2e5cab56adf3a4b4	EGAS00001004353	0
X8052f165e6716be68da7dbcea1b38df3	EGAS00001004353	1
X80dd6edb18c222882a5790ea6cab9382	EGAS00001004353	0
X80f9a88517555f71e441163428db8371	EGAS00001004353	0
X819edaadb358fdba6f7197b8f3cd3c28	EGAS00001004353	1
X82e18c17d30609fcaef903843d59d791	EGAS00001004353	0
X8301d6fe44fd03cc1af1d730ae7938e0	EGAS00001004353	0
X8325a78d718bc670b1316f22f4e85e98	EGAS00001004353	0
X832e10f63e678f47e1ca9df1eed387d4	EGAS00001004353	0
X83864118183d6d44a78a1dcfd50420de	EGAS00001004353	0
X843b6d9d38faa538b6fca3ef0ce45d90	EGAS00001004353	0
X84b76cf406160a69f3c0ca47a6f5fb33	EGAS00001004353	0
X85e649550a835fe5b9aa7242dc1334dd	EGAS00001004353	0
X8783adc097e910b52c11f50e2a4aff2a	EGAS00001004353	1
X87f909dd661a6f016797819f498c2cad	EGAS00001004353	1
X883dfe26a92f2d337c082020465b08d6	EGAS00001004353	1
X897660095e14291476c04c07d62ab19c	EGAS00001004353	0
X8b16dabb218e165eb22f3ae7d5fc2fe1	EGAS00001004353	0
X8bbe55f701b2cb1741c3c8d3fc3e5f6f	EGAS00001004353	0
X8bd3ad55b8f72e406430d3ea0fd79497	EGAS00001004353	0
X8c9cc36edfa940e108e6cb945f72fd5d	EGAS00001004353	0
X8ce8d5e386619f67fd48550448a52b05	EGAS00001004353	1
X8e1ad2854c3bea90f66eef338b4f813f	EGAS00001004353	1
X8e2d227961ce2739dd10b141b5e7ebe1	EGAS00001004353	0
X8e828e2c0cf2d1a5a910a8b0fc286651	EGAS00001004353	1
X8f59876cddb394193004de168c132baf	EGAS00001004353	1
X90b83220b53c76c8d4970330a1fe882b	EGAS00001004353	1
X90d98471d59b5c0b179e8e38e9c566fc	EGAS00001004353	1
X91a68b73b9ef311d3a6f598a10b8d369	EGAS00001004353	0
X92da4f0f17bf64a7f3c4b7c9970869ea	EGAS00001004353	1
X931ae2ec7ce29c4bd4e00c0c31777813	EGAS00001004353	0
X9388bd484d0e404c6732573b4228d2a2	EGAS00001004353	0
X956b58c9f3bc9154ebccad2ff4dad365	EGAS00001004353	0
X958ebbaef76f179c25a4b8a2dd03919f	EGAS00001004353	1
X95de3a9a466261563ac56429650618d3	EGAS00001004353	1
X96bb5c571e081ceacfc6ecaef0f06eb4	EGAS00001004353	0
X974cd143fdd3a317f20044ea2cf0a5ce	EGAS00001004353	1
X983637d5ccdddf029d4f1858eaef9527	EGAS00001004353	0
X99252e20f6fafaefaf3fadf51acc1ed2	EGAS00001004353	0
X9b1952ff2f60a44272d3fdd1b0cfce64	EGAS00001004353	0
X9b233d12051942da673360eae83092bb	EGAS00001004353	1
X9b4771d72604de636d8fc01006bec3cb	EGAS00001004353	0
X9d0c399b3ad78757f9188bd6aa785dc1	EGAS00001004353	0
Xa021f5de25a2ffa059870f059a65d075	EGAS00001004353	0
Xa05d7892b8a58c890541ef76171d8139	EGAS00001004353	0
Xa0b271c0bf7021d54e2423c6cafdf7de	EGAS00001004353	0
Xa1be8162bfc18fef3ecf0aa3de28f948	EGAS00001004353	1
Xa287e74d0c158f8cbd802441931ecc07	EGAS00001004353	1
Xa3860b3957d9e15d05c4947503ea3c3a	EGAS00001004353	0
Xa57451efa2822becb256706fe939d078	EGAS00001004353	0
Xa7e40154bb3957e5d149cb5459f9bb32	EGAS00001004353	1
Xa86c464d7742799bc7cca15e5073ba6d	EGAS00001004353	0
Xa9894c70216514219b5f0f25e1722e32	EGAS00001004353	1
Xa9b94b18beed8e4ee8bf626c2f41e756	EGAS00001004353	0
Xaa1b3ba6002fdc8b8b13bc722b2fe074	EGAS00001004353	1
Xab2c4c91b315465a99537d47cfeb7ca0	EGAS00001004353	0
Xabf7e93504cc2e54f324e7fd1e7c5ae3	EGAS00001004353	0
Xaf2bc83e78148af5d2a4ac4796d4f654	EGAS00001004353	0
Xaf7263b2c6a6d79146ee2433c9097859	EGAS00001004353	0
Xb174a22946d23624c5dccc28f9360223	EGAS00001004353	1
Xb1b6e68ddf4e7f59f6246de37b52a657	EGAS00001004353	0
Xb3e8f4122cb2e99b707d84ab8a095010	EGAS00001004353	0
Xb4e664746cbea6b38ec618cef93983e8	EGAS00001004353	0
Xb568ca553ada1a11e6e4283e2426a605	EGAS00001004353	0
Xb6b7cad566ae32216898aff50bbd861f	EGAS00001004353	0
Xb75f823803af55f1de150e4f4de3312c	EGAS00001004353	0
Xb847a6787ab5c7701c641462787e3ac0	EGAS00001004353	0
Xb983bac0b13161192f9db4ad92aeba52	EGAS00001004353	0
Xba314ebdbc21a67b2f5a30ea871c1121	EGAS00001004353	0
Xbb15b2459d7bf3d5515151f9de1e9756	EGAS00001004353	0
Xbc08a17e9b687750725db0986f4dced2	EGAS00001004353	0
Xbc7a029dc7ce4b19a5a2b78a7b2fc6ae	EGAS00001004353	0
Xbdfa6222382f82a7f9b125c93057cc7b	EGAS00001004353	0
Xbe6871919074c89a4a134d2772f8b338	EGAS00001004353	0
Xbebf2ac740744d14a9c3196582773a65	EGAS00001004353	0
Xbfc724a75b2df0ca789d38c68601577b	EGAS00001004353	1
Xbfc74502e5e2f9e11ee5c2bc3b84851a	EGAS00001004353	0
Xc24c2d5c9e3fbe370b73035d1fe213ed	EGAS00001004353	0
Xc2bbe39a40e0ea262e6d0b9d6ab7abc6	EGAS00001004353	0
Xc2d4165846f97640572ca02893698074	EGAS00001004353	0
Xc34326aa3930cff64eb1b7d41a118de6	EGAS00001004353	0
Xc3a87c39d5e5fd936c2cc6c2f40d1ac7	EGAS00001004353	1
Xc47444ad611f007560f0c1a76a2e7136	EGAS00001004353	1
Xc59f11474e4e288c94b16010682b8f96	EGAS00001004353	0
Xc5bda5244ebc014a1e9b8ec3b82ff609	EGAS00001004353	1
Xc69e258f8fe7aab43915d72d4842bfd5	EGAS00001004353	1
Xc6f9674d8473b628a802595c2f5880ea	EGAS00001004353	0
Xc7439a06ffa32b313b0ec1b987b992a2	EGAS00001004353	1
Xc8aab3f0a71859b744be62893ffbfc78	EGAS00001004353	0
Xc8b258f1bece55ca2497e1e55ad7c280	EGAS00001004353	0
Xc93021d3938abd806b6edb9e48982d3e	EGAS00001004353	1
Xc98150517e6c53b6d6dc9f7b76484e46	EGAS00001004353	0
Xca8fadcc3339337709f71b79464a83ad	EGAS00001004353	0
Xcad1fd440c471f7904a591829cb6d14b	EGAS00001004353	0
Xcb607df67dd6bb88c5aae2ff65c485ee	EGAS00001004353	0
Xcbdb3a4eba82ff552cf858d0d11a5947	EGAS00001004353	0
Xcc33070c83d7aee7287a6b209863d68b	EGAS00001004353	0
Xcd7226eabfc7461ac437f800e24ad62d	EGAS00001004353	0
Xcdaf1a47e636b818a05fc059e5e7362e	EGAS00001004353	0
Xcdeadba663a471057fd7ce97bb34b3e1	EGAS00001004353	0
Xce364e38e480eafe53540bf89440fe06	EGAS00001004353	0
Xce653fac9fcd291555d86026cbbe73af	EGAS00001004353	0
Xce9f25e180783082c9c095ea5dd0bda7	EGAS00001004353	1
Xceed74a24dea8bbb00de34feee199cdc	EGAS00001004353	0
Xcfacb7eb725aa51c8def27f8bd09b2c9	EGAS00001004353	1
Xd08176f366ce640169b7758844c0bbfe	EGAS00001004353	0
Xd0a1c785570866e67fda7b0c34acfd22	EGAS00001004353	0
Xd14fb91b737e78e07ee6622e56539dcd	EGAS00001004353	0
Xd15a6cf4a5cb803bad1e1018c3860868	EGAS00001004353	0
Xd38da66e6c76cebf440888b81e0bbbad	EGAS00001004353	0
Xd638828ea3a561ed62fdc4786771b528	EGAS00001004353	0
Xd695bc17392990da03f89704a05de665	EGAS00001004353	0
Xd6f8c28242e48d91ef4bc598cb9e617b	EGAS00001004353	0
Xd8f6729e866977119d019d4300085941	EGAS00001004353	0
Xd9e044356ada439e9bb8b532db358d22	EGAS00001004353	0
Xdae1b2a0bb4d7a946c6090f4b63ff3cf	EGAS00001004353	1
Xdbf4b0114f0ccc6c53724809d4946d8f	EGAS00001004353	0
Xdc8850b7a6847a8b4e0302d3deb21746	EGAS00001004353	0
Xdda232ea154ef4752c1210c4cf0bc8f2	EGAS00001004353	0
Xddc4ff1849070c7b6d678bb059022f12	EGAS00001004353	0
Xddfb6783c289302f8084934a25584284	EGAS00001004353	0
Xdf5868027d40950ed7db528969acf608	EGAS00001004353	1
Xdfcf5305535621a96b578113a61d1144	EGAS00001004353	0
Xdfdfed054a070b6d003e028c7fe428cf	EGAS00001004353	0
Xe0b1d98af1a2051f94a80e6d25ac90f3	EGAS00001004353	0
Xe1b0f87c25889df31bc0fe76a68853b6	EGAS00001004353	0
Xe33838348374cf6c65cb5a6baa2b4c4b	EGAS00001004353	0
Xe349b3b57901898f4ce19e0f8ae00073	EGAS00001004353	0
Xe38d274b6db8d5529cc013942f95673d	EGAS00001004353	0
Xe3a92c49455bf11904afa9c1d9661350	EGAS00001004353	0
Xe3f5aefef52a59a32a563f27080f7718	EGAS00001004353	0
Xe495d4d58d8a6ac92ad28d75abfa99ea	EGAS00001004353	0
Xe49744bb3cd2750dacc5f87e48c34c34	EGAS00001004353	1
Xe5708fa8dbb23ffce9d768f2af036bc8	EGAS00001004353	1
Xe60a38f89d5f9bf4c9c5eecacb281bda	EGAS00001004353	0
Xe72293cda67b6d1dd148f3b67eaa122c	EGAS00001004353	0
Xe8861b1bdcca5b3576f25986bd4e91df	EGAS00001004353	0
Xe8fd7e061dc695303531468579ce9cbb	EGAS00001004353	1
Xe9433456121a8710f455344dc9c484c7	EGAS00001004353	0
Xeb3456819968e1e488e594986af7fc23	EGAS00001004353	0
Xebd60f0b53f631b3652393070ae27ff6	EGAS00001004353	0
Xebda0643a03f2b2a2bd5e31289d3364f	EGAS00001004353	0
Xec1bc98eaf9528b4671b2e6380ef1f7e	EGAS00001004353	0
Xecba685c7ee49ce91dcb6f204ac0c406	EGAS00001004353	0
Xed91741e1dcf7f5d6daa5266d106db68	EGAS00001004353	1
Xed99414f95c227f254fb0000c7ccc6cf	EGAS00001004353	0
Xee20a06333f572a12339eb1f7194201d	EGAS00001004353	0
Xeea47674d745fb638f7ed5d517b8e220	EGAS00001004353	0
Xf1c001fc4a606ec3775852226bba646a	EGAS00001004353	0
Xf339ed9120803df547c528b253ddca06	EGAS00001004353	1
Xf356612bfb14f579d0109dd28a074fac	EGAS00001004353	0
Xf38ca769a89025901a144cbbe657da6c	EGAS00001004353	0
Xf4296b0604c8d0b2a800837ada09ac5e	EGAS00001004353	1
Xf530811b226c90782cb8ddd71e28cfce	EGAS00001004353	1
Xf595addaf738129542c61ecbd2daa940	EGAS00001004353	0
Xf772ea4ed61813a59910f6c26332fa25	EGAS00001004353	1
Xf820ea17f0159aa56af9c0d10f5c329b	EGAS00001004353	0
Xf8574b7124f7a3b9e886350b171a85ba	EGAS00001004353	1
Xf9d1704261fa366e71727842483a4061	EGAS00001004353	0
Xfa8012d58e6e95476342cc3e0d7eefa3	EGAS00001004353	0
Xfab3b2d8b666d807064f44cf2671b1af	EGAS00001004353	0
Xfb9f7ca2d7daad69473b1192db1d7c30	EGAS00001004353	0
Xfbff2fd623efaaa23c9da75cb2084925	EGAS00001004353	1
Xff34dbd0f069670a20827e31b8026144	EGAS00001004353	0
Xff8fbe2fe76c82d429d4fa1d315f3b93	EGAS00001004353	0
Xffb8553875f8d19e4cb0c3b883220b26	EGAS00001004353	1
Xffe3f3ffcd97736a82990cc6f81078d3	EGAS00001004353	0
SRR6450190	phs001493	0
SRR6450192	phs001493	0
SRR6450193	phs001493	0
SRR6450194	phs001493	0
SRR6450195	phs001493	1
SRR6450196	phs001493	1
SRR6450197	phs001493	1
SRR6450198	phs001493	0
SRR6450201	phs001493	0
SRR6450202	phs001493	0
SRR6450203	phs001493	0
SRR6450205	phs001493	1
SRR6450206	phs001493	0
SRR6468265	phs001493	0
SRR6468300	phs001493	1
SRR6468301	phs001493	0
SRR6468306	phs001493	0
SRR6468318	phs001493	0
SRR6468320	phs001493	0
SRR6468324	phs001493	0
SRR6468325	phs001493	1
SRR6468327	phs001493	0
SRR6468329	phs001493	0
SRR6468331	phs001493	0
SRR6468333	phs001493	0
SRR6468345	phs001493	1
SRR6511551	phs001493	1
SRR7526841	phs001493	0
SRR7526866	phs001493	0
SRR13977550	phs001623	1
SRR13977577	phs001623	0
SRR13977646	phs001623	0
SRR13977648	phs001623	0
SRR13977650	phs001623	0
SRR13977652	phs001623	1
SRR13977653	phs001623	0
SRR13977655	phs001623	0
SRR13977657	phs001623	0
SRR13977659	phs001623	0
SRR13977660	phs001623	1
SRR13977663	phs001623	1
SRR13977665	phs001623	1
SRR13977666	phs001623	1
SRR13977668	phs001623	1
SRR13977671	phs001623	0
SRR13977691	phs001623	0
SRR13977711	phs001623	0
SRR13977721	phs001623	0
SRR13977731	phs001623	0
SRR13977739	phs001623	0
SRR13977751	phs001623	0
SRR13977761	phs001623	1
SRR13977778	phs001623	1
SRR15321073	phs002419	0
SRR15323439	phs002419	0
SRR15323440	phs002419	1
SRR15323442	phs002419	1
SRR15323448	phs002419	0
SRR15323449	phs002419	0
SRR15323453	phs002419	1
SRR15323454	phs002419	0
SRR15323455	phs002419	1
SRR15323456	phs002419	1
SRR15323458	phs002419	0
SRR15323459	phs002419	0
SRR15323460	phs002419	1
SRR15323464	phs002419	0
SU2CLC-CLE-NIVO10-T1	phs002822	0
SU2CLC-CLE-NIVO18-T1	phs002822	0
SU2CLC-CLE-NIVO19-T1	phs002822	1
SU2CLC-CLE-NIVO2-T1	phs002822	0
SU2CLC-CLE-NIVO20-T1	phs002822	1
SU2CLC-CLE-NIVO24-T1	phs002822	0
SU2CLC-CLE-NIVO3-T1	phs002822	1
SU2CLC-CLE-NIVO31-T1	phs002822	0
SU2CLC-CLE-NIVO5-T1	phs002822	1
SU2CLC-CLE-NIVO52-T1	phs002822	1
SU2CLC-CLE-NIVO9-T1	phs002822	0
SU2CLC-COL-1001-T1	phs002822	0
SU2CLC-COL-1005-T1	phs002822	1
SU2CLC-COL-1007-T1	phs002822	0
SU2CLC-COL-1008-T1	phs002822	1
SU2CLC-COL-1010-T1	phs002822	0
SU2CLC-COL-1016-T1	phs002822	1
SU2CLC-COL-1017-T1	phs002822	1
SU2CLC-COL-1018-T1	phs002822	1
SU2CLC-COL-1020-T1	phs002822	1
SU2CLC-COL-1021-T1	phs002822	0
SU2CLC-COL-1023-T1	phs002822	0
SU2CLC-COL-1025-T1	phs002822	1
SU2CLC-COL-1026-T1	phs002822	0
SU2CLC-COL-1027-T1	phs002822	0
SU2CLC-COL-1031-T1	phs002822	1
SU2CLC-COL-1032-T1	phs002822	1
SU2CLC-COL-1034-T1	phs002822	0
SU2CLC-COL-1036-T1	phs002822	1
SU2CLC-COL-1037-T1	phs002822	1
SU2CLC-COL-1039-T2	phs002822	1
SU2CLC-COL-1041-T1	phs002822	1
SU2CLC-COL-1043-T2	phs002822	1
SU2CLC-COL-1044-T1	phs002822	0
SU2CLC-DFC-1001-T1	phs002822	0
SU2CLC-DFC-1002-T1	phs002822	0
SU2CLC-DFC-1003-T1	phs002822	0
SU2CLC-DFC-1004-T1	phs002822	0
SU2CLC-DFC-1007-T1	phs002822	0
SU2CLC-DFC-1012-T1	phs002822	1
SU2CLC-DFC-1013-T1	phs002822	0
SU2CLC-DFC-1015-T2	phs002822	0
SU2CLC-DFC-1016-T1	phs002822	1
SU2CLC-DFC-1017-T2	phs002822	0
SU2CLC-DFC-1020-T1	phs002822	1
SU2CLC-DFC-1534-T1	phs002822	0
SU2CLC-DFC-1535-T1	phs002822	1
SU2CLC-DFC-1536-T1	phs002822	1
SU2CLC-DFC-1537-T1	phs002822	1
SU2CLC-DFC-1538-T1	phs002822	0
SU2CLC-DFC-1539-T1	phs002822	0
SU2CLC-DFC-DF0032-T1	phs002822	1
SU2CLC-DFC-DF0033-T1	phs002822	0
SU2CLC-DFC-DF0047-T1	phs002822	0
SU2CLC-DFC-DF0107-T1	phs002822	0
SU2CLC-DFC-DF0108-T1	phs002822	1
SU2CLC-DFC-DF0109-T1	phs002822	0
SU2CLC-DFC-DF0112-T1	phs002822	0
SU2CLC-DFC-DF0241-T1	phs002822	1
SU2CLC-DFC-DF0499-T1	phs002822	1
SU2CLC-DFC-DF0510-T1	phs002822	0
SU2CLC-DFC-DF0512-T1	phs002822	0
SU2CLC-DFC-DF0561-T1	phs002822	0
SU2CLC-DFC-DF0668-T1	phs002822	0
SU2CLC-DFC-DF0790-T1	phs002822	1
SU2CLC-DFC-DF0840-T1	phs002822	0
SU2CLC-MDA-1442-T1	phs002822	0
SU2CLC-MDA-1443-T1	phs002822	0
SU2CLC-MDA-1444-T1	phs002822	0
SU2CLC-MDA-1561-T1	phs002822	0
SU2CLC-MDA-1562-T1	phs002822	0
SU2CLC-MDA-1563-T1	phs002822	0
SU2CLC-MDA-1564-T1	phs002822	0
SU2CLC-MDA-1627-T1	phs002822	1
SU2CLC-MDA-1628-T1	phs002822	0
SU2CLC-MDA-1630-T1	phs002822	0
SU2CLC-MDA-1631-T1	phs002822	1
SU2CLC-MGH-1044-T1	phs002822	1
SU2CLC-MGH-1054-T2	phs002822	1
SU2CLC-MGH-1055-T1	phs002822	1
SU2CLC-MGH-1135-T2	phs002822	0
SU2CLC-MGH-1148-T1	phs002822	0
SU2CLC-MGH-1149-T1	phs002822	0
SU2CLC-MGH-1150-T1	phs002822	0
SU2CLC-MGH-1161-T2	phs002822	1
SU2CLC-MGH-1163-T1	phs002822	1
SU2CLC-MGH-1169-T1	phs002822	1
SU2CLC-MGH-1387-T1	phs002822	1
SU2CLC-MGH-1389-T1	phs002822	1
SU2CLC-MGH-1409-T1	phs002822	0
SU2CLC-MGH-1411-T1	phs002822	0
SU2CLC-MGH-1412-T1	phs002822	1
SU2CLC-MGH-1413-T1	phs002822	1
SU2CLC-MGH-1414-T1	phs002822	1
SU2CLC-MGH-1415-T1	phs002822	1
SU2CLC-MGH-1418-T1	phs002822	1
SU2CLC-MGH-1487-T1	phs002822	1
SU2CLC-MGH-1488-T1	phs002822	1
SU2CLC-MGH-1489-T1	phs002822	1
SU2CLC-MGH-1490-T1	phs002822	1
SU2CLC-MGH-1492-T1	phs002822	1
SU2CLC-MGH-1493-T1	phs002822	0
SU2CLC-MGH-1495-T1	phs002822	1
SU2CLC-MGH-1500-T1	phs002822	0
SU2CLC-MGH-1501-T1	phs002822	0
SU2CLC-MGH-1565-T1	phs002822	1
SU2CLC-MGH-1568-T1	phs002822	0
SU2CLC-MGH-1572-T1	phs002822	0
SU2CLC-MGH-1574-T1	phs002822	1
SU2CLC-MGH-1575-T1	phs002822	0
SU2CLC-MSK-1364-T1	phs002822	1
SU2CLC-MSK-1365-T1	phs002822	0
SU2CLC-UCD-1124-T1	phs002822	1
SU2CLC-UCD-1137-T1	phs002822	1
SU2CLC-UCD-1142-T1	phs002822	1
SU2CLC-UCD-1143-T1	phs002822	0
SU2CLC-UCD-1557-T1	phs002822	0
SU2CLC-UCD-1560-T1	phs002822	0
190511-10F	PUCH_cohort	0
190511-11F	PUCH_cohort	0
190511-12F	PUCH_cohort	0
190511-13F	PUCH_cohort	0
190511-17F	PUCH_cohort	0
190511-18F	PUCH_cohort	0
190511-25F	PUCH_cohort	0
190511-30F	PUCH_cohort	0
190511-31F	PUCH_cohort	0
190511-32F	PUCH_cohort	0
190511-33F	PUCH_cohort	0
190511-35F	PUCH_cohort	0
190511-36F	PUCH_cohort	1
190511-38F	PUCH_cohort	0
190511-39F	PUCH_cohort	1
190511-41F	PUCH_cohort	0
190511-44F	PUCH_cohort	0
190511-45F	PUCH_cohort	1
190511-46F	PUCH_cohort	0
190511-47F	PUCH_cohort	0
190511-48F	PUCH_cohort	0
190511-4F	PUCH_cohort	0
190511-52F	PUCH_cohort	1
190511-53F	PUCH_cohort	0
190511-55F	PUCH_cohort	0
190511-56F	PUCH_cohort	1
190511-59F	PUCH_cohort	0
190511-60F	PUCH_cohort	1
190511-63F	PUCH_cohort	1
190511-64F	PUCH_cohort	0
190511-65F	PUCH_cohort	1
190511-66F	PUCH_cohort	1
190511-67F	PUCH_cohort	1
190511-68F	PUCH_cohort	1
190511-69F	PUCH_cohort	0
190511-70F	PUCH_cohort	0
190511-72F	PUCH_cohort	0
190511-73F	PUCH_cohort	0
190511-74F	PUCH_cohort	0
190511-75F	PUCH_cohort	0
190511-76F	PUCH_cohort	0
190511-77F	PUCH_cohort	0
190511-78F	PUCH_cohort	0
190511-79F	PUCH_cohort	1
190511-7F	PUCH_cohort	1
190511-80F	PUCH_cohort	0
190511-81F	PUCH_cohort	0
190511-82F	PUCH_cohort	0
190511-83F	PUCH_cohort	0
190511-84F	PUCH_cohort	0
190511-85F	PUCH_cohort	1
190511-86F	PUCH_cohort	0
190511-87F	PUCH_cohort	0
190511-8F	PUCH_cohort	0
190511-9F	PUCH_cohort	0
MD0002	PRJNA558949	1
MD0003	PRJNA558949	1
MD0004	PRJNA558949	0
MD0005	PRJNA558949	1
MD0006	PRJNA558949	1
MD0007	PRJNA558949	1
MD0009	PRJNA558949	0
MD0014	PRJNA558949	0
MD0015	PRJNA558949	0
MD0016	PRJNA558949	1
MD0017	PRJNA558949	0
MD0018	PRJNA558949	0
MD0019	PRJNA558949	1
MD0020	PRJNA558949	1
MD0022	PRJNA558949	1
MD0023	PRJNA558949	1
MD0025	PRJNA558949	0
MD0026	PRJNA558949	1
MD0027	PRJNA558949	1
MD0028	PRJNA558949	0
MD0029	PRJNA558949	0
MD0030	PRJNA558949	0
MD0032	PRJNA558949	0
MD0033	PRJNA558949	0
MD0035	PRJNA558949	0
MD0036	PRJNA558949	1
MD0038	PRJNA558949	0
MD0039	PRJNA558949	1
MD0041	PRJNA558949	1
MD0042	PRJNA558949	0
MD0044	PRJNA558949	0
MD0045	PRJNA558949	0
MD0046	PRJNA558949	1
MD0047	PRJNA558949	0
MD0049	PRJNA558949	0
MD0052	PRJNA558949	0
MD0053	PRJNA558949	1
MD0054	PRJNA558949	1
MD0055	PRJNA558949	0
MD0058	PRJNA558949	1
MD0059	PRJNA558949	1
MD0060	PRJNA558949	0
MD0061	PRJNA558949	1
MD0062	PRJNA558949	1
MD0063	PRJNA558949	0
MD0064	PRJNA558949	1
MD0065	PRJNA558949	0
MD0067	PRJNA558949	0
MD0068	PRJNA558949	1
MD0069	PRJNA558949	1
