## Supplementary Table 8 for "TxCyto: A machine learning framework for estimating cytokine activity from whole transcriptome"

### Sheet: Sheet1
	ccRCC(4)	NSCLC(5)	HNSCC(2)	Melanoma(5)	Breast cancer(3)
UTS2	0.457092			0.401554	0.703338
EBI3	0.428162	0.680401		0.616135	0.766973
IL16	0.41653			0.838724	0.661933
IL15	0.377603	0.595181		0.529951
BTLA	0.369509			0.712848	0.629477
TNFSF8	0.368393	0.49081		0.649109
MFNG	0.367483	0.37108		0.703427
FLT3LG	0.3635			0.620034	0.550365
CCL5	0.354314	0.793007		0.742502	0.653845
HLA-E	0.306459			0.769221	0.639133
ICAM3	0.305205	0.779065		0.718947	0.441144
XCL1	0.292348	0.674076		0.796955	0.705605
FASLG	0.290524	0.907423		0.823925	0.610205
SELPLG	0.271798	0.617766		0.69648	0.632268
C1QB	0.265796	0.708171		0.595299
CCL4	0.265302	0.816366		0.759376	0.633497
XCL2	0.261962	0.757244		0.832549	0.62001
INSL3	0.260331			0.487315	0.790522
C1QA	0.250646	0.530749		0.589595
IFNG	0.244889	0.846745		0.748518	0.568128
SEMA4D	0.241825	0.4234		0.722488
TNFSF14	0.2106			0.660125	0.622136
HLA-G	0.206595	0.61953		0.750743
GZMB	0.189659	0.725756		0.806626	0.705261
CXCL10	0.178035	0.948969		0.780911	0.619243
B2M	0.140407	0.500439		0.570402	0.475655
SERPING1	0.129597	0.553968		0.532711	0.465856
CLEC3A	0.114373	0.450627		0.635612
CXCL13		0.837116	1.15858	0.83685	0.665646
CXCL11		0.832654		0.703008	0.568659
CCL8		0.820133		0.548547	0.512983
IL2		0.747115	0.959425	0.65372
IL10		0.724245		0.645511	0.590826
CCL11		0.668527		0.371831	0.391229
CCL3		0.656913		0.707635	0.641412
IFNB1		0.641961		0.332876	0.495312
CCL13		0.564135		0.525098	0.828511
CXCL9		0.465619		0.792552	0.581902
CD40LG			0.712769	0.597321	0.661834

### Sheet: Sheet2
	ccRCC(4)	NSCLC(5)	HNSCC(2)	Melanoma(5)	Breast cancer(3)
SST	-0.261342			-0.341	-0.0244315
FGF18	-0.260883		-0.627506		-0.100355
ADAM2	-0.258624			-0.388923	-0.219632
LACRT	-0.234608		-0.480618	-0.234261	-0.198606
MUC7	-0.225755		-0.785464	-0.237804
SPP1	-0.193549		-0.821974	-0.285308
FGF17	-0.192381		-0.906974	-0.400516
GDF5	-0.178122		-0.122513	0.189547
SFTPA2	-0.172157	0.0422593	-0.909317
ULBP2	-0.163227	-0.416845	-0.644028	-0.225956	-0.319178
TPH1	-0.159897	-0.304727	-0.750154	-0.135924	0.035439
CCL25	-0.157508		-0.821789		-0.318181
VEGFA	-0.152496	-0.303135	-1.06187	-0.346928
CRH	-0.1472	-0.341454		-0.261151	-0.3342
LCN1	-0.145374		-0.389618	-0.211009	-0.486529
NODAL	-0.139728	-0.433091		-0.328904
PDGFB	-0.132784			-0.111262	-0.432383
TG	-0.132455		-0.136018	-0.139287
ANGPT2	-0.129895		-0.143919	-0.23515
WNT11	-0.121911		-0.767036	-0.124893
ADAM9	-0.103638			-0.360035	-0.428254
EFNA2	-0.0992189			-0.254592	-0.145489
NTF3	-0.0910081		-0.537008	0.150165
IFNA21	-0.0834077		-0.285292		0.251184
CD55	-0.0784046		-0.850262		-0.142575
SEMA3E	-0.0692994	-0.0362895	-0.761414	-0.0565837	-0.41137
DLL3	-0.0690487			-0.312263	-0.0852025
COL11A1	-0.0634065		-0.0947789		-0.321493
CALCB	-0.0573841		-0.431493		-0.0280219
EDN3	-0.025781			-0.297856	-0.227081
PDGFC	0.0172102			-0.0851503	-0.234431
SEMA3A	0.0244383	-0.0698038		-0.200643
ARTN	0.0351913		-0.874954	-0.402578	-0.643686
LPL	0.0386922		-0.0909147	-0.327839
CXCL5	0.0700483		-0.570774	-0.0879753
C6orf15	0.142492		-0.452255	-0.409982
BGN		-0.464953	-0.928382	-0.376291
BMP7		-0.370251	-0.725239	-0.295711
SHH		-0.345175		-0.429154	-0.279255
PDGFA		-0.33916	-0.642789	-0.53913
COL9A2		-0.270491	-0.652735	-0.00290359
DUSP18		-0.232299	-0.319494		-0.199909
SFTPD		-0.209991	-0.869165	-0.379526
MYOC		-0.166555	-0.52276	-0.496041
SEMA3G		-0.0617161		-0.000358037	-0.241456
GRP			-0.821241	-0.325898	-0.380533
ADAM23			-0.757824	0.131311	0.16843
NCAM1			-0.66565	-0.366069	-0.33416
FAT4			-0.601109	-0.215145	-0.209934
THPO			-0.364737	-0.00605002	-0.267224
CNTN2			-0.324272	-0.302608	0.000298661
CHAD			-0.283768	-0.298165	-0.420303
RELN			-0.108299	0.138565	-0.124779
SEMA4B			-0.0970908	-0.276362	-0.416457
