## Supplementary Table 9 for "TxCyto: A machine learning framework for estimating cytokine activity from whole transcriptome"

$CD8_Tcell
[1] "CD3D" "CD3E" "CD3G" "CD8A" "CD8B"
$Cytotoxic
[1] "GZMB" "PRF1" "NKG7" "GNLY"
$IFNG_response
[1] "IFNG" "CXCL9" "CXCL10" "STAT1" "IRF1"
$Exhaustion
[1] "PDCD1" "LAG3" "TIGIT" "HAVCR2" "CTLA4"
